# Transcriptomic profiling of mouse mammary tumors enables prognostic and predictive biomarker discovery for human breast cancers

**DOI:** 10.64898/2026.02.28.707759

**Authors:** Matthew D. Sutcliffe, Kevin R. Mott, Tulay Yilmaz-Swenson, Brooke M. Felsheim, Alexander V. Lobanov, Anna R. Michmerhuizen, Patrick D. Rädler, Denis O. Okumu, Xiaping He, Adam D. Pfefferle, Stephanie Dance-Barnes, Michael P. East, Daniel P. Hollern, Timothy C. Elston, Gary L. Johnson, Charles M. Perou

**Affiliations:** Lineberger Comprehensive Cancer Center, University of North Carolina at Chapel Hill, Chapel Hill, NC 27599, USA; Department of Genetics, School of Medicine, University of North Carolina at Chapel Hill, Chapel Hill, NC 27599, USA; Curriculum in Bioinformatics and Computational Biology, University of North Carolina at Chapel Hill, Chapel Hill, NC 27599, USA; Department of Biological Sciences, DePaul University, Chicago, IL 60604, USA; Department of Pharmacology, School of Medicine, University of North Carolina at Chapel Hill, Chapel Hill, NC 27599, USA; Salk Institute for Biological Studies, University of California, San Diego (UCSD), La Jolla, CA 92037

## Abstract

The development and validation of prognostic and predictive biomarkers in breast cancer is limited by the availability of well-annotated datasets linking tumor molecular features to treatment response and survival outcomes. To address this need, we generated an extensive mouse models dataset comprised of 26 immunocompetent mammary tumor models spanning diverse genetic backgrounds, epithelial–mesenchymal states, the basal–luminal axis, and distinct immune microenvironments. For each model, we measured survival under no treatment, immune checkpoint inhibition (ICI), and carboplatin/paclitaxel chemotherapy. We performed RNA-seq on baseline tumors and on 7-day on-treatment samples for both regimens.

Using baseline murine tumor gene expression features, we trained a machine learning Elastic Net model that predicted survival outcomes on multiple human breast cancer datasets with performance comparable to that of existing prognostic assays. We next trained models for ICI benefit, using either the untreated or 7-day ICI treated samples; both models predicted ICI benefit on human ICI treated datasets, with the 7-day treated tumor model showing better performance. We also developed a predictor of carboplatin/paclitaxel response that performed well in mice but did not generalize to human chemotherapy cohorts.

Finally, we compared multiple computational approaches, including XGBoost, random forests, and support vector regression; all methods successfully predicted survival outcomes, with Elastic Net offering the best performance and interpretability. These results indicate conserved cancer biology between mouse and human tumors for prognosis and ICI response and establish this large preclinical dataset with linked phenotypic and genomic data, as a resource for benchmarking computational methods for survival prediction.

**Significance:** The development of a genomically and phenotypically diverse murine tumor dataset with linked treatment outcomes establishes a robust translational resource to develop, test, and benchmark clinically relevant prognostic and therapeutic response biomarkers.
