## Supplementary Figures and Tables for "Transcriptomic profiling of mouse mammary tumors enables prognostic and predictive biomarker discovery for human breast cancers": Supplementary_Table_1_RNAseq_Samples.xlsx

### Sheet: Sheet1
Tumor_Model	Treatment	Set_aPD1_aCTLA4	Set_Carbo_Tax	Median Survival Time (Days)	CPID	GEO_Name	GEO_Set	GEO_Sample
2153	Untreated	0	0	10	CP-4073	2153_CP-4073	GSE223630	GSM6966353
2153	Untreated	0	0	10	CP-4074	2153_CP-4074	GSE223630	GSM6966354
2153	Untreated	0	0	10	CP-4075	2153_CP-4075	GSE223630	GSM6966355
2153	Untreated	1	1	10	CP-2611	2153_CP-2611	GSE223630	GSM6966349
2153	Untreated	1	1	10	CP-2612	2153_CP-2612	GSE223630	GSM6966350
2153	Untreated	1	1	10	CP-2613	2153_CP-2613	GSE223630	GSM6966351
2153	Untreated	0	0	10	CP-4541	2153_CP-4541	GSE304115	(upload in progress)
2153	Untreated	0	0	10	CP-4542	2153_CP-4542	GSE304115	(upload in progress)
2153	Untreated	0	0	10	CP-4543	2153_CP-4543	GSE304115	(upload in progress)
2208	Untreated	0	0	21	CP-4046	2208_CP-4046	GSE223630	GSM6966366
2208	Untreated	0	0	21	CP-4047	2208_CP-4047	GSE223630	GSM6966367
2208	Untreated	0	0	21	CP-4048	2208_CP-4048	GSE223630	GSM6966368
2208	Untreated	0	0	21	CP-2629	2208_CP-2629	GSE223630	GSM6966362
2208	Untreated	0	0	21	CP-2630	2208_CP-2630	GSE223630	GSM6966363
2208	Untreated	0	0	21	CP-2631	2208_CP-2631	GSE223630	GSM6966364
2208	Untreated	1	1	21	CP-4535	2208_CP-4535	GSE304115	(upload in progress)
2208	Untreated	1	1	21	CP-4536	2208_CP-4536	GSE304115	(upload in progress)
2208	Untreated	1	1	21	CP-4537	2208_CP-4537	GSE304115	(upload in progress)
2224	Untreated	0	0	11.5	CP-2168	2224_CP-2168	GSE223630	GSM6966370
2224	Untreated	1	1	11.5	CP-3754	2224_CP-3754	GSE223630	GSM6966371
2224	Untreated	1	1	11.5	CP-3755	2224_CP-3755	GSE223630	GSM6966373
2224	Untreated	1	1	11.5	CP-3756	2224_CP-3756	GSE223630	GSM6966374
2225	Untreated	1	0	13	CP-2052	CP-2052	GSE124821	GSM3554795
2225	Untreated	1	0	13	CP-2142	CP-2142	GSE124821	GSM3554798
2225	Untreated	1	0	13	CP-2143	CP-2143	GSE124821	GSM3554797
2225	Untreated	0	0	13	CP-3567	2225_CP-3567	GSE223630	GSM6966376
2225	Untreated	0	0	13	CP-3568	2225_CP-3568	GSE223630	GSM6966377
2225	Untreated	0	0	13	CP-3569	2225_CP-3569	GSE223630	GSM6966379
2225	Untreated	0	1	13	CP-3843	2225_CP-3843	GSE223630	GSM6966382
2225	Untreated	0	1	13	CP-3747	2225_CP-3747	GSE223630	GSM6966380
2225	Untreated	0	1	13	CP-3748	2225_CP-3748	GSE223630	GSM6966381
2250	Untreated	0	0	16	CP-3981	2250_CP-3981	GSE223630	GSM6966397
2250	Untreated	0	0	16	CP-3982	2250_CP-3982	GSE223630	GSM6966398
2250	Untreated	0	0	16	CP-2622	2250_CP-2622	GSE223630	GSM6966390
2250	Untreated	0	0	16	CP-2621	2250_CP-2621	GSE223630	GSM6966389
2250	Untreated	0	0	16	CP-2620	2250_CP-2620	GSE223630	GSM6966388
2250	Untreated	0	0	16	CP-3056	2250_CP-3056	GSE223630	GSM6966392
2250	Untreated	1	1	16	CP-3537	2250_CP-3537	GSE223630	GSM6966394
2250	Untreated	1	1	16	CP-3538	2250_CP-3538	GSE223630	GSM6966395
2250	Untreated	1	1	16	CP-3539	2250_CP-3539	GSE223630	GSM6966396
9263	Untreated	1	1	14	CP-3552	9263_CP-3552	GSE223630	GSM6966412
9263	Untreated	1	1	14	CP-3553	9263_CP-3553	GSE223630	GSM6966414
9263	Untreated	1	1	14	CP-3554	9263_CP-3554	GSE223630	GSM6966415
9263	Untreated	0	0	14	CP-3851	9263_CP-3851	GSE223630	GSM6966416
9263	Untreated	0	0	14	CP-3852	9263_CP-3852	GSE223630	GSM6966417
9263	Untreated	0	0	14	CP-3853	9263_CP-3853	GSE223630	GSM6966418
9263	Untreated	0	0	14	CP-2350	CP-2350	GSE124821	GSM3554838
9263	Untreated	0	0	14	CP-3058	9263_CP-3058	GSE223630	GSM6966411
2336	Untreated	0	0	16	CP-3995	2336_CP-3995	GSE223630	GSM6966403
2336	Untreated	0	0	16	CP-3996	2336_CP-3996	GSE223630	GSM6966404
2336	Untreated	1	0	16	CP-2109	CP-2109	GSE124821	GSM3554814
2336	Untreated	1	0	16	CP-2120	CP-2120	GSE124821	GSM3554813
2336	Untreated	1	0	16	CP-2129	CP-2129	GSE124821	GSM3554815
2336	Untreated	0	1	16	CP-3522	2336_CP-3522	GSE223630	GSM6966399
2336	Untreated	0	1	16	CP-3523	2336_CP-3523	GSE223630	GSM6966401
2336	Untreated	0	1	16	CP-3524	2336_CP-3524	GSE223630	GSM6966402
2336	Untreated	0	0	16	CP-2118	CP-2118	GSE124821	GSM3554826
4T1	Untreated	1	1	16	CP-4061	4T1_CP-4061	GSE223630	GSM6966408
4T1	Untreated	1	1	16	CP-4062	4T1_CP-4062	GSE223630	GSM6966409
4T1	Untreated	1	1	16	CP-4063	4T1_CP-4063	GSE223630	GSM6966410
4T1	Untreated	0	0	16	CP-4044	4T1_CP-4044	GSE223630	GSM6966405
4T1	Untreated	0	0	16	CP-4045	4T1_CP-4045	GSE223630	GSM6966407
C3-TAG	Untreated	0	0	28	CP-901	CP-901	GSE124821	GSM3554671
C3-TAG	Untreated	0	0	28	CP-902	CP-902	GSE124821	GSM3554672
C3-TAG	Untreated	0	0	28	CP-900	CP-900	GSE124821	GSM3554676
C3-TAG	Untreated	0	0	28	CP-2387	C3-TAG_CP-2387	GSE304115	(upload in progress)
C3-TAG	Untreated	1	1	28	CP-4695	C3-TAG_CP-4695	GSE304115	(upload in progress)
C3-TAG	Untreated	1	1	28	CP-4738	C3-TAG_CP-4738	GSE304115	(upload in progress)
C3-TAG	Untreated	1	1	28	CP-4739	C3-TAG_CP-4739	GSE304115	(upload in progress)
C3-TAG	Untreated	0	0	28	CP-683	C3TAG-159447	GSE124821	GSM3554677
C3-TAG	Untreated	0	0	28	CP-701	C3TAG-158413	GSE124821	GSM3554667
E0771	Untreated	1	1	25	CP-4291	E0771_CP-4291	GSE223630	GSM6966419
E0771	Untreated	1	1	25	CP-4292	E0771_CP-4292	GSE223630	GSM6966420
E0771	Untreated	1	1	25	CP-4293	E0771_CP-4293	GSE304115	(upload in progress)
EGAN-ILC	Untreated	0	0	34	CP-1908	CP-1908	GSE124821	GSM3554873
EGAN-ILC	Untreated	0	0	34	CP-1909	CP-1909	GSE124821	GSM3554874
EGAN-ILC	Untreated	0	0	34	CP-1910	CP-1910	GSE124821	GSM3554875
EGAN-ILC	Untreated	0	0	34	CP-1911	CP-1911	GSE124821	GSM3554876
EGAN-ILC	Untreated	0	0	34	CP-1912	CP-1912	GSE124821	GSM3554877
EGAN-ILC	Untreated	0	0	34	CP-1913	CP-1913	GSE124821	GSM3554878
EGAN-ILC	Untreated	0	0	34	CP-1914	CP-1914	GSE124821	GSM3554879
EGAN-ILC	Untreated	0	0	34	CP-1915	CP-1915	GSE124821	GSM3554880
EGAN-ILC	Untreated	0	0	34	CP-1916	CP-1916	GSE124821	GSM3554881
K14-TRT	Untreated	0	0	15.5	CP-4184	K14-TRT_CP-4184	GSE304115	(upload in progress)
K14-TRT	Untreated	0	0	15.5	CP-4185	K14-TRT_CP-4185	GSE304115	(upload in progress)
K14-TRT	Untreated	0	0	15.5	CP-4186	K14-TRT_CP-4186	GSE304115	(upload in progress)
K14-TRT	Untreated	0	0	15.5	CP-4910	K14-TRT_CP-4910	GSE304115	(upload in progress)
K14-TRT	Untreated	0	0	15.5	CP-4911	K14-TRT_CP-4911	GSE304115	(upload in progress)
K14-TRT	Untreated	0	0	15.5	CP-4912	K14-TRT_CP-4912	GSE304115	(upload in progress)
K14-TRT	Untreated	0	0	15.5	CP-4973	K14-TRT_CP-4973	GSE304115	(upload in progress)
K14-TRT	Untreated	0	0	15.5	CP-5313	K14-TRT_CP-5313	GSE304115	(upload in progress)
K14-TRT	Untreated	0	0	15.5	CP-5314	K14-TRT_CP-5314	GSE304115	(upload in progress)
KPB25L-UV	Untreated	0	0	35	CP-2314	CP-2314	GSE124821	GSM3554725
KPB25L-UV	Untreated	1	0	35	CP-2316	CP-2316	GSE124821	GSM3554726
KPB25L-UV	Untreated	1	0	35	CP-2317	CP-2317	GSE124821	GSM3554724
KPB25L-UV	Untreated	1	0	35	CP-2315	CP-2315	GSE124821	GSM3554728
KPB25L-UV	Untreated	0	1	35	CP-3819	KPB25L-UV_CP-3819	GSE304115	(upload in progress)
KPB25L-UV	Untreated	0	1	35	CP-3820	KPB25L-UV_CP-3820	GSE304115	(upload in progress)
KPB25L-UV	Untreated	0	1	35	CP-3821	KPB25L-UV_CP-3821	GSE304115	(upload in progress)
KPB25L-UV	Untreated	0	0	35	CP-2284	CP-2284	GSE124821	GSM3554737
KPB25L-UV	Untreated	0	0	35	CP-2285	CP-2285	GSE124821	GSM3554738
KPB1-A	Untreated	0	0	16	CP-3042	KPB1-A_CP-3042	GSE223630	GSM6966423
KPB1-A	Untreated	0	0	16	CP-3059	KPB1-A_CP-3059	GSE223630	GSM6966424
KPB1-A	Untreated	0	0	16	CP-2306	CP-2306	GSE124821	GSM3554680
KPB1-A	Untreated	0	0	16	CP-2308	CP-2308	GSE124821	GSM3554681
KPB1-A	Untreated	0	0	16	CP-908	CP-908	GSE124821	GSM3554685
KPB1-A	Untreated	0	0	16	CP-909	CP-909	GSE124821	GSM3554686
KPB1-A	Untreated	1	1	16	CP-4279	KPB1-A_CP-4279	GSE304115	(upload in progress)
KPB1-A	Untreated	1	1	16	CP-4280	KPB1-A_CP-4280	GSE304115	(upload in progress)
KPB1-A	Untreated	1	1	16	CP-4281	KPB1-A_CP-4281	GSE304115	(upload in progress)
KPB1-B	Untreated	0	0	14	CP-1276	CP-1276	GSE124821	GSM3554688
KPB1-B	Untreated	0	0	14	CP-1274	CP-1274	GSE124821	GSM3554687
KPB1-B	Untreated	0	0	14	CP-1660	CP-1660	GSE124821	GSM3554771
KPB1-B	Untreated	0	0	14	CP-2824	KPB1-B_CP-2824	GSE304115	(upload in progress)
KPB1-B	Untreated	0	0	14	CP-2825	KPB1-B_CP-2825	GSE304115	(upload in progress)
KPB1-B	Untreated	0	0	14	CP-3060	KPB1-B_CP-3060	GSE304115	(upload in progress)
KPB1-B	Untreated	1	1	14	CP-4511	KPB1-B_CP-4511	GSE304115	(upload in progress)
KPB1-B	Untreated	1	1	14	CP-4512	KPB1-B_CP-4512	GSE304115	(upload in progress)
KPB1-B	Untreated	1	1	14	CP-4513	KPB1-B_CP-4513	GSE304115	(upload in progress)
KPB25L	Untreated	1	0	21	CP-2360	CP-2360	GSE124821	GSM3554702
KPB25L	Untreated	0	0	21	CP-3804	KPB25L_CP-3804	GSE304115	(upload in progress)
KPB25L	Untreated	0	0	21	CP-3805	KPB25L_CP-3805	GSE304115	(upload in progress)
KPB25L	Untreated	0	0	21	CP-3806	KPB25L_CP-3806	GSE304115	(upload in progress)
KPB25L	Untreated	0	0	21	CP-2359	CP-2359	GSE124821	GSM3554700
KPB25L	Untreated	1	1	21	CP-2413	CP-2413	GSE124821	GSM3554693
KPB25L	Untreated	1	1	21	CP-2415	CP-2415	GSE124821	GSM3554695
KPB25L	Untreated	0	0	21	CP-2416	CP-2416	GSE124821	GSM3554692
KPB25L	Untreated	0	0	21	CP-2414	CP-2414	GSE124821	GSM3554694
KPB25L-APOBEC	Untreated	0	0	43	CP-2366	CP-2366	GSE124821	GSM3554721
KPB25L-APOBEC	Untreated	0	0	43	CP-2368	CP-2368	GSE124821	GSM3554722
KPB25L-APOBEC	Untreated	0	0	43	CP-2330	CP-2330	GSE124821	GSM3554718
KPB25L-APOBEC	Untreated	0	0	43	CP-2332	CP-2332	GSE124821	GSM3554720
KPB25L-APOBEC	Untreated	0	0	43	CP-2333	CP-2333	GSE124821	GSM3554719
KPB25L-APOBEC	Untreated	0	0	43	CP-2838	KPB25L-APOBEC_CP-2838	GSE304115	(upload in progress)
MMTV-Neu	Untreated	0	0	29	CP-3614	MMTV-NEU_CP-3614	GSE223630	GSM6966433
MMTV-Neu	Untreated	0	0	29	CP-1290	MMTV-NEU_CP-1290	GSE223630	GSM6966426
MMTV-Neu	Untreated	0	0	29	CP-1291	MMTV-NEU_CP-1291	GSE223630	GSM6966428
MMTV-Neu	Untreated	0	0	29	CP-1289	MMTV-NEU_CP-1289	GSE223630	GSM6966425
MMTV-Neu	Untreated	0	0	29	CP-3051	MMTV-NEU_CP-3051	GSE223630	GSM6966429
MMTV-Neu	Untreated	0	0	29	CP-3052	MMTV-NEU_CP-3052	GSE223630	GSM6966430
MMTV-Neu	Untreated	1	1	29	CP-4718	MMTV-Neu_CP-4718	GSE304115	(upload in progress)
MMTV-Neu	Untreated	1	1	29	CP-4717	MMTV-Neu_CP-4717	GSE304115	(upload in progress)
MMTV-Neu	Untreated	1	1	29	CP-4716	MMTV-Neu_CP-4716	GSE304115	(upload in progress)
MMTV-PyMT	Untreated	0	0	28	CP-3616	MMTV-PYMT_CP-3616	GSE223630	GSM6966437
MMTV-PyMT	Untreated	0	0	28	CP-3617	MMTV-PYMT_CP-3617	GSE223630	GSM6966438
MMTV-PyMT	Untreated	0	0	28	CP-1899	CP-1899	GSE124821	GSM3554871
MMTV-PyMT	Untreated	0	0	28	CP-1900	CP-1900	GSE124821	GSM3554872
MMTV-PyMT	Untreated	0	0	28	CP-1898	CP-1898	GSE124821	GSM3554870
MMTV-PyMT	Untreated	0	0	28	CP-3053	MMTV-PYMT_CP-3053	GSE223630	GSM6966435
MMTV-PyMT	Untreated	1	1	28	CP-4728	MMTV-PyMT_CP-4728	GSE304115	(upload in progress)
MMTV-PyMT	Untreated	1	1	28	CP-4729	MMTV-PyMT_CP-4729	GSE304115	(upload in progress)
MMTV-PyMT	Untreated	1	1	28	CP-4727	MMTV-PyMT_CP-4727	GSE304115	(upload in progress)
p53RB-426	Untreated	1	1	9	CP-4202	p53RB-426_CP-4202	GSE304115	(upload in progress)
p53RB-426	Untreated	1	1	9	CP-4203	p53RB-426_CP-4203	GSE304115	(upload in progress)
p53RB-426	Untreated	1	1	9	CP-4204	p53RB-426_CP-4204	GSE304115	(upload in progress)
p53RB-624	Untreated	1	1	14	CP-4523	p53RB-624_CP-4523	GSE304115	(upload in progress)
p53RB-624	Untreated	1	1	14	CP-4524	p53RB-624_CP-4524	GSE304115	(upload in progress)
p53RB-624	Untreated	1	1	14	CP-4525	p53RB-624_CP-4525	GSE304115	(upload in progress)
p53RB-626	Untreated	0	0	12	CP-4088	p53RB-626_CP-4088	GSE304115	(upload in progress)
p53RB-626	Untreated	0	0	12	CP-4089	p53RB-626_CP-4089	GSE304115	(upload in progress)
p53RB-626	Untreated	0	0	12	CP-4090	p53RB-626_CP-4090	GSE304115	(upload in progress)
p53RB-626	Untreated	1	1	12	CP-4547	p53RB-626_CP-4547	GSE304115	(upload in progress)
p53RB-626	Untreated	1	1	12	CP-4548	p53RB-626_CP-4548	GSE304115	(upload in progress)
p53RB-626	Untreated	1	1	12	CP-4549	p53RB-626_CP-4549	GSE304115	(upload in progress)
T11	Untreated	0	0	14	CP-3582	T11_CP-3582	GSE304115	(upload in progress)
T11	Untreated	0	0	14	CP-3583	T11_CP-3583	GSE304115	(upload in progress)
T11	Untreated	0	0	14	CP-3584	T11_CP-3584	GSE304115	(upload in progress)
T11	Untreated	0	0	14	CP-2401	CP-2401	GSE124821	GSM3554896
T11	Untreated	1	1	14	CP-2403	CP-2403	GSE124821	GSM3554898
T11	Untreated	0	0	14	CP-2205	T11_CP-2205	GSE304115	(upload in progress)
T11	Untreated	1	1	14	CP-2258	CP-2258	GSE124821	GSM3554924
T11	Untreated	1	1	14	CP-2260	CP-2260	GSE124821	GSM3554926
T11	Untreated	0	0	14	CP-2261	CP-2261	GSE124821	GSM3554927
T11-APOBEC	Untreated	0	1	15	CP-3597	T11-APOBEC_CP-3597	GSE304115	(upload in progress)
T11-APOBEC	Untreated	0	1	15	CP-3598	T11-APOBEC_CP-3598	GSE304115	(upload in progress)
T11-APOBEC	Untreated	0	1	15	CP-3599	T11-APOBEC_CP-3599	GSE304115	(upload in progress)
T11-APOBEC	Untreated	0	0	15	CP-2326	CP-2326	GSE124821	GSM3554859
T11-APOBEC	Untreated	0	0	15	CP-2328	CP-2328	GSE124821	GSM3554849
T11-APOBEC	Untreated	0	0	15	CP-2329	CP-2329	GSE124821	GSM3554855
T11-APOBEC	Untreated	1	1	15	CP-2410	CP-2410	GSE124821	GSM3554904
T11-APOBEC	Untreated	1	1	15	CP-2411	CP-2411	GSE124821	GSM3554905
T11-APOBEC	Untreated	1	1	15	CP-2412	CP-2412	GSE124821	GSM3554907
T11-UV	Untreated	0	0	11	CP-2378	CP-2378	GSE124821	GSM3554888
T11-UV	Untreated	1	0	11	CP-2278	CP-2278	GSE124821	GSM3554912
T11-UV	Untreated	1	0	11	CP-2279	CP-2279	GSE124821	GSM3554914
T11-UV	Untreated	1	0	11	CP-2280	CP-2280	GSE124821	GSM3554911
T11-UV	Untreated	0	0	11	CP-2281	CP-2281	GSE124821	GSM3554913
T11-UV	Untreated	0	0	11	CP-2380	CP-2380	GSE124821	GSM3554891
T12	Untreated	0	0	24	CP-1890	T12_CP-1890	GSE223630	GSM6966440
T12	Untreated	0	0	24	CP-1891	T12_CP-1891	GSE223630	GSM6966442
T12	Untreated	0	0	24	CP-1892	T12_CP-1892	GSE223630	GSM6966443
T12	Untreated	0	0	24	ROSEN-11	ROSEN-11	GSE124821	GSM3554840
T12	Untreated	0	0	24	CP-2348	CP-2348	GSE124821	GSM3554867
T12	Untreated	1	1	24	CP-4353	T12_CP-4353	GSE304115	(upload in progress)
T12	Untreated	1	1	24	CP-4354	T12_CP-4354	GSE304115	(upload in progress)
T12	Untreated	1	1	24	CP-4355	T12_CP-4355	GSE304115	(upload in progress)
2153	anti-PD1 + anti-CTLA4	1	0	10	CP-4673	2153_CP-4673	GSE304115	(upload in progress)
2153	anti-PD1 + anti-CTLA4	1	0	10	CP-4674	2153_CP-4674	GSE304115	(upload in progress)
2153	anti-PD1 + anti-CTLA4	1	0	10	CP-4675	2153_CP-4675	GSE304115	(upload in progress)
2153	Carboplatin + Paclitaxel	0	1	12	CP-4676	2153_CP-4676	GSE304115	(upload in progress)
2153	Carboplatin + Paclitaxel	0	1	12	CP-4677	2153_CP-4677	GSE304115	(upload in progress)
2153	Carboplatin + Paclitaxel	0	1	12	CP-4678	2153_CP-4678	GSE304115	(upload in progress)
2208	anti-PD1 + anti-CTLA4	1	0	22	CP-4682	2208_CP-4682	GSE304115	(upload in progress)
2208	anti-PD1 + anti-CTLA4	1	0	22	CP-4683	2208_CP-4683	GSE304115	(upload in progress)
2208	anti-PD1 + anti-CTLA4	1	0	22	CP-4684	2208_CP-4684	GSE304115	(upload in progress)
2208	Carboplatin + Paclitaxel	0	1	44.5	CP-4685	2208_CP-4685	GSE304115	(upload in progress)
2208	Carboplatin + Paclitaxel	0	1	44.5	CP-4686	2208_CP-4686	GSE304115	(upload in progress)
2208	Carboplatin + Paclitaxel	0	1	44.5	CP-4687	2208_CP-4687	GSE304115	(upload in progress)
2224	anti-PD1 + anti-CTLA4	1	0	12	CP-5076	2224_CP-5076	GSE304115	(upload in progress)
2224	anti-PD1 + anti-CTLA4	1	0	12	CP-5077	2224_CP-5077	GSE304115	(upload in progress)
2224	anti-PD1 + anti-CTLA4	1	0	12	CP-5078	2224_CP-5078	GSE304115	(upload in progress)
2224	Carboplatin + Paclitaxel	0	1	14	CP-5079	2224_CP-5079	GSE304115	(upload in progress)
2224	Carboplatin + Paclitaxel	0	1	14	CP-5080	2224_CP-5080	GSE304115	(upload in progress)
2224	Carboplatin + Paclitaxel	0	1	14	CP-5081	2224_CP-5081	GSE304115	(upload in progress)
2225	anti-PD1 + anti-CTLA4	1	0	9	CP-2055	CP-2055	GSE124821	GSM3554801
2225	anti-PD1 + anti-CTLA4	1	0	9	CP-2056	CP-2056	GSE124821	GSM3554799
2225	anti-PD1 + anti-CTLA4	1	0	9	CP-2057	CP-2057	GSE124821	GSM3554800
2225	Carboplatin + Paclitaxel	0	1	20	CP-3749	2225_CP-3749	GSE304115	(upload in progress)
2225	Carboplatin + Paclitaxel	0	1	20	CP-3750	2225_CP-3750	GSE304115	(upload in progress)
2225	Carboplatin + Paclitaxel	0	1	20	CP-3751	2225_CP-3751	GSE304115	(upload in progress)
2250	anti-PD1 + anti-CTLA4	1	0	14	CP-5100	2250_CP-5100	GSE304115	(upload in progress)
2250	anti-PD1 + anti-CTLA4	1	0	14	CP-5101	2250_CP-5101	GSE304115	(upload in progress)
2250	anti-PD1 + anti-CTLA4	1	0	14	CP-5102	2250_CP-5102	GSE304115	(upload in progress)
2250	Carboplatin + Paclitaxel	0	1	57	CP-5103	2250_CP-5103	GSE304115	(upload in progress)
2250	Carboplatin + Paclitaxel	0	1	57	CP-5104	2250_CP-5104	GSE304115	(upload in progress)
2250	Carboplatin + Paclitaxel	0	1	57	CP-5105	2250_CP-5105	GSE304115	(upload in progress)
9263	anti-PD1 + anti-CTLA4	1	0	9	CP-5091	9263_CP-5091	GSE304115	(upload in progress)
9263	anti-PD1 + anti-CTLA4	1	0	9	CP-5092	9263_CP-5092	GSE304115	(upload in progress)
9263	anti-PD1 + anti-CTLA4	1	0	9	CP-5093	9263_CP-5093	GSE304115	(upload in progress)
9263	Carboplatin + Paclitaxel	0	1	14	CP-5094	9263_CP-5094	GSE304115	(upload in progress)
9263	Carboplatin + Paclitaxel	0	1	14	CP-5095	9263_CP-5095	GSE304115	(upload in progress)
9263	Carboplatin + Paclitaxel	0	1	14	CP-5096	9263_CP-5096	GSE304115	(upload in progress)
2336	anti-PD1 + anti-CTLA4	1	0	18	CP-2123	CP-2123	GSE124821	GSM3554817
2336	anti-PD1 + anti-CTLA4	1	0	18	CP-2127	CP-2127	GSE124821	GSM3554820
2336	anti-PD1 + anti-CTLA4	1	0	18	CP-2128	CP-2128	GSE124821	GSM3554818
2336	Carboplatin + Paclitaxel	0	1	23	CP-5088	2336_CP-5088	GSE304115	(upload in progress)
2336	Carboplatin + Paclitaxel	0	1	23	CP-5089	2336_CP-5089	GSE304115	(upload in progress)
2336	Carboplatin + Paclitaxel	0	1	23	CP-5090	2336_CP-5090	GSE304115	(upload in progress)
4T1	Carboplatin + Paclitaxel	0	1	14	CP-4070	4T1_CP-4070	GSE304115	(upload in progress)
4T1	Carboplatin + Paclitaxel	0	1	14	CP-4071	4T1_CP-4071	GSE304115	(upload in progress)
4T1	Carboplatin + Paclitaxel	0	1	14	CP-4072	4T1_CP-4072	GSE304115	(upload in progress)
4T1	anti-PD1 + anti-CTLA4	1	0	14	CP-5241	4T1_CP-5241	GSE304115	(upload in progress)
4T1	anti-PD1 + anti-CTLA4	1	0	14	CP-5242	4T1_CP-5242	GSE304115	(upload in progress)
4T1	anti-PD1 + anti-CTLA4	1	0	14	CP-5243	4T1_CP-5243	GSE304115	(upload in progress)
C3-TAG	anti-PD1 + anti-CTLA4	1	0	41.5	CP-4740	C3-TAG_CP-4740	GSE304115	(upload in progress)
C3-TAG	anti-PD1 + anti-CTLA4	1	0	41.5	CP-4714	C3-TAG_CP-4714	GSE304115	(upload in progress)
C3-TAG	anti-PD1 + anti-CTLA4	1	0	41.5	CP-4715	C3-TAG_CP-4715	GSE304115	(upload in progress)
C3-TAG	Carboplatin + Paclitaxel	0	1	44	CP-5050	C3-TAG_CP-5050	GSE304115	(upload in progress)
C3-TAG	Carboplatin + Paclitaxel	0	1	44	CP-5147	C3-TAG_CP-5147	GSE304115	(upload in progress)
C3-TAG	Carboplatin + Paclitaxel	0	1	44	CP-5149	C3-TAG_CP-5149	GSE304115	(upload in progress)
E0771	anti-PD1 + anti-CTLA4	1	0	70	CP-5085	E0771_CP-5085	GSE304115	(upload in progress)
E0771	anti-PD1 + anti-CTLA4	1	0	70	CP-5086	E0771_CP-5086	GSE304115	(upload in progress)
E0771	anti-PD1 + anti-CTLA4	1	0	70	CP-5087	E0771_CP-5087	GSE304115	(upload in progress)
E0771	Carboplatin + Paclitaxel	0	1	23	CP-4300	E0771_CP-4300	GSE304115	(upload in progress)
E0771	Carboplatin + Paclitaxel	0	1	23	CP-4301	E0771_CP-4301	GSE304115	(upload in progress)
E0771	Carboplatin + Paclitaxel	0	1	23	CP-4289	E0771_CP-4289	GSE304115	(upload in progress)
KPB25L-UV	anti-PD1 + anti-CTLA4	1	0	48.5	CP-2294	CP-2294	GSE124821	GSM3554736
KPB25L-UV	anti-PD1 + anti-CTLA4	1	0	48.5	CP-2295	CP-2295	GSE124821	GSM3554735
KPB25L-UV	anti-PD1 + anti-CTLA4	1	0	48.5	CP-2276	CP-2276	GSE124821	GSM3554744
KPB1-A	anti-PD1 + anti-CTLA4	1	0	18	CP-5238	KPB1-A_CP-5238	GSE304115	(upload in progress)
KPB1-A	anti-PD1 + anti-CTLA4	1	0	18	CP-5239	KPB1-A_CP-5239	GSE304115	(upload in progress)
KPB1-A	anti-PD1 + anti-CTLA4	1	0	18	CP-5240	KPB1-A_CP-5240	GSE304115	(upload in progress)
KPB1-A	Carboplatin + Paclitaxel	0	1	68	CP-4288	KPB1-A_CP-4288	GSE304115	(upload in progress)
KPB1-A	Carboplatin + Paclitaxel	0	1	68	CP-4510	KPB1-A_CP-4510	GSE304115	(upload in progress)
KPB1-A	Carboplatin + Paclitaxel	0	1	68	CP-4290	KPB1-A_CP-4290	GSE304115	(upload in progress)
KPB1-B	anti-PD1 + anti-CTLA4	1	0	17	CP-5082	KPB1-B_CP-5082	GSE304115	(upload in progress)
KPB1-B	anti-PD1 + anti-CTLA4	1	0	17	CP-5083	KPB1-B_CP-5083	GSE304115	(upload in progress)
KPB1-B	anti-PD1 + anti-CTLA4	1	0	17	CP-5084	KPB1-B_CP-5084	GSE304115	(upload in progress)
KPB1-B	Carboplatin + Paclitaxel	0	1	65	CP-4520	KPB1-B_CP-4520	GSE304115	(upload in progress)
KPB1-B	Carboplatin + Paclitaxel	0	1	65	CP-4521	KPB1-B_CP-4521	GSE304115	(upload in progress)
KPB1-B	Carboplatin + Paclitaxel	0	1	65	CP-4522	KPB1-B_CP-4522	GSE304115	(upload in progress)
KPB25L	anti-PD1 + anti-CTLA4	1	0	23	CP-2421	CP-2421	GSE124821	GSM3554691
KPB25L	anti-PD1 + anti-CTLA4	1	0	23	CP-2422	CP-2422	GSE124821	GSM3554696
KPB25L	anti-PD1 + anti-CTLA4	1	0	23	CP-2423	CP-2423	GSE124821	GSM3554697
KPB25L	Carboplatin + Paclitaxel	0	1	57	CP-5306	KPB25L_CP-5306	GSE304115	(upload in progress)
KPB25L	Carboplatin + Paclitaxel	0	1	57	CP-5307	KPB25L_CP-5307	GSE304115	(upload in progress)
KPB25L	Carboplatin + Paclitaxel	0	1	57	CP-5308	KPB25L_CP-5308	GSE304115	(upload in progress)
KPB25L-UV	Carboplatin + Paclitaxel	0	1	72	CP-5097	KPB25L_CP-5097	GSE304115	(upload in progress)
KPB25L-UV	Carboplatin + Paclitaxel	0	1	72	CP-5098	KPB25L_CP-5098	GSE304115	(upload in progress)
KPB25L-UV	Carboplatin + Paclitaxel	0	1	72	CP-5099	KPB25L_CP-5099	GSE304115	(upload in progress)
MMTV-Neu	anti-PD1 + anti-CTLA4	1	0	44	CP-4721	MMTV-Neu_CP-4721	GSE304115	(upload in progress)
MMTV-Neu	anti-PD1 + anti-CTLA4	1	0	44	CP-4720	MMTV-Neu_CP-4720	GSE304115	(upload in progress)
MMTV-Neu	anti-PD1 + anti-CTLA4	1	0	44	CP-4719	MMTV-Neu_CP-4719	GSE304115	(upload in progress)
MMTV-Neu	Carboplatin + Paclitaxel	0	1	70	CP-5154	MMTV-Neu_CP-5154	GSE304115	(upload in progress)
MMTV-Neu	Carboplatin + Paclitaxel	0	1	70	CP-5161	MMTV-Neu_CP-5161	GSE304115	(upload in progress)
MMTV-Neu	Carboplatin + Paclitaxel	0	1	70	CP-5163	MMTV-Neu_CP-5163	GSE304115	(upload in progress)
MMTV-PyMT	anti-PD1 + anti-CTLA4	1	0	27	CP-4734	MMTV-PyMT_CP-4734	GSE304115	(upload in progress)
MMTV-PyMT	anti-PD1 + anti-CTLA4	1	0	27	CP-4733	MMTV-PyMT_CP-4733	GSE304115	(upload in progress)
MMTV-PyMT	anti-PD1 + anti-CTLA4	1	0	27	CP-4735	MMTV-PyMT_CP-4735	GSE304115	(upload in progress)
MMTV-PyMT	Carboplatin + Paclitaxel	0	1	35	CP-5070	MMTV-PyMT_CP-5070	GSE304115	(upload in progress)
MMTV-PyMT	Carboplatin + Paclitaxel	0	1	35	CP-5071	MMTV-PyMT_CP-5071	GSE304115	(upload in progress)
MMTV-PyMT	Carboplatin + Paclitaxel	0	1	35	CP-5072	MMTV-PyMT_CP-5072	GSE304115	(upload in progress)
p53RB-426	anti-PD1 + anti-CTLA4	1	0	12	CP-5073	p53RB-426_CP-5073	GSE304115	(upload in progress)
p53RB-426	anti-PD1 + anti-CTLA4	1	0	12	CP-5074	p53RB-426_CP-5074	GSE304115	(upload in progress)
p53RB-426	anti-PD1 + anti-CTLA4	1	0	12	CP-5075	p53RB-426_CP-5075	GSE304115	(upload in progress)
p53RB-426	Carboplatin + Paclitaxel	0	1	9	CP-4264	p53RB-426_CP-4264	GSE304115	(upload in progress)
p53RB-426	Carboplatin + Paclitaxel	0	1	9	CP-4265	p53RB-426_CP-4265	GSE304115	(upload in progress)
p53RB-426	Carboplatin + Paclitaxel	0	1	9	CP-4266	p53RB-426_CP-4266	GSE304115	(upload in progress)
p53RB-624	anti-PD1 + anti-CTLA4	1	0	14	CP-5106	p53RB-624_CP-5106	GSE304115	(upload in progress)
p53RB-624	anti-PD1 + anti-CTLA4	1	0	14	CP-5107	p53RB-624_CP-5107	GSE304115	(upload in progress)
p53RB-624	anti-PD1 + anti-CTLA4	1	0	14	CP-5108	p53RB-624_CP-5108	GSE304115	(upload in progress)
p53RB-624	Carboplatin + Paclitaxel	0	1	19	CP-4532	p53RB-624_CP-4532	GSE304115	(upload in progress)
p53RB-624	Carboplatin + Paclitaxel	0	1	19	CP-4533	p53RB-624_CP-4533	GSE304115	(upload in progress)
p53RB-624	Carboplatin + Paclitaxel	0	1	19	CP-4534	p53RB-624_CP-4534	GSE304115	(upload in progress)
p53RB-626	anti-PD1 + anti-CTLA4	1	0	10	CP-4691	p53RB-626_CP-4691	GSE304115	(upload in progress)
p53RB-626	anti-PD1 + anti-CTLA4	1	0	10	CP-4692	p53RB-626_CP-4692	GSE304115	(upload in progress)
p53RB-626	anti-PD1 + anti-CTLA4	1	0	10	CP-4693	p53RB-626_CP-4693	GSE304115	(upload in progress)
p53RB-626	Carboplatin + Paclitaxel	0	1	14	CP-4103	p53RB-626_CP-4103	GSE304115	(upload in progress)
p53RB-626	Carboplatin + Paclitaxel	0	1	14	CP-4104	p53RB-626_CP-4104	GSE304115	(upload in progress)
p53RB-626	Carboplatin + Paclitaxel	0	1	14	CP-4105	p53RB-626_CP-4105	GSE304115	(upload in progress)
T11	anti-PD1 + anti-CTLA4	1	0	12	CP-2405	CP-2405	GSE124821	GSM3554892
T11	anti-PD1 + anti-CTLA4	1	0	12	CP-2407	CP-2407	GSE124821	GSM3554894
T11	anti-PD1 + anti-CTLA4	1	0	12	CP-2408	CP-2408	GSE124821	GSM3554895
T11	Carboplatin + Paclitaxel	0	1	16	CP-5309	T11_CP-5309	GSE304115	(upload in progress)
T11	Carboplatin + Paclitaxel	0	1	16	CP-5310	T11_CP-5310	GSE304115	(upload in progress)
T11	Carboplatin + Paclitaxel	0	1	16	CP-5311	T11_CP-5311	GSE304115	(upload in progress)
T11-APOBEC	anti-PD1 + anti-CTLA4	1	0	38	CP-2417	CP-2417	GSE124821	GSM3554900
T11-APOBEC	anti-PD1 + anti-CTLA4	1	0	38	CP-2418	CP-2418	GSE124821	GSM3554901
T11-APOBEC	anti-PD1 + anti-CTLA4	1	0	38	CP-2419	CP-2419	GSE124821	GSM3554903
T11-APOBEC	Carboplatin + Paclitaxel	0	1	20	CP-5112	T11-APOBEC_CP-5112	GSE304115	(upload in progress)
T11-APOBEC	Carboplatin + Paclitaxel	0	1	20	CP-5113	T11-APOBEC_CP-5113	GSE304115	(upload in progress)
T11-APOBEC	Carboplatin + Paclitaxel	0	1	20	CP-5114	T11-APOBEC_CP-5114	GSE304115	(upload in progress)
T11-UV	anti-PD1 + anti-CTLA4	1	0	24.5	CP-2299	CP-2299	GSE124821	GSM3554884
T11-UV	anti-PD1 + anti-CTLA4	1	0	24.5	CP-2300	CP-2300	GSE124821	GSM3554885
T11-UV	anti-PD1 + anti-CTLA4	1	0	24.5	CP-2301	CP-2301	GSE124821	GSM3554886
T12	anti-PD1 + anti-CTLA4	1	0	23	CP-5109	T12_CP-5109	GSE304115	(upload in progress)
T12	anti-PD1 + anti-CTLA4	1	0	23	CP-5110	T12_CP-5110	GSE304115	(upload in progress)
T12	anti-PD1 + anti-CTLA4	1	0	23	CP-5111	T12_CP-5111	GSE304115	(upload in progress)
T12	Carboplatin + Paclitaxel	0	1	24	CP-4362	T12_CP-4362	GSE304115	(upload in progress)
T12	Carboplatin + Paclitaxel	0	1	24	CP-4363	T12_CP-4363	GSE304115	(upload in progress)
T12	Carboplatin + Paclitaxel	0	1	24	CP-4364	T12_CP-4364	GSE304115	(upload in progress)
