## Supplementary Figures and Tables for "Transcriptomic profiling of mouse mammary tumors enables prognostic and predictive biomarker discovery for human breast cancers": Supplementary_Table_1_RNAseq_Samples_Updated.xlsx

### Sheet: Sheet1
Tumor_Model	Treatment	Median Survival Time (Days)	CPID	GEO_Set	GEO_Sample	GEO_Sample_Title	GEO_Library_Name	Set_aPD1_aCTLA4	Set_Carbo_Tax
2153	Untreated	10	CP-4073	GSE223630	GSM6966353	2153 Tumor, Untreated, CP-4073	2153_CP-4073	0	0
2153	Untreated	10	CP-4074	GSE223630	GSM6966354	2153 Tumor, Untreated, CP-4074	2153_CP-4074	0	0
2153	Untreated	10	CP-4075	GSE223630	GSM6966355	2153 Tumor, Untreated, CP-4075	2153_CP-4075	0	0
2153	Untreated	10	CP-2611	GSE223630	GSM6966349	2153 Tumor, Untreated, CP-2611	2153_CP-2611	1	1
2153	Untreated	10	CP-2612	GSE223630	GSM6966350	2153 Tumor, Untreated, CP-2612	2153_CP-2612	1	1
2153	Untreated	10	CP-2613	GSE223630	GSM6966351	2153 Tumor, Untreated, CP-2613	2153_CP-2613	1	1
2153	Untreated	10	CP-4541	GSE304115	GSM9143887	2153 Tumor, Untreated, CP-4541	2153_CP-4541	0	0
2153	Untreated	10	CP-4542	GSE304115	GSM9143888	2153 Tumor, Untreated, CP-4542	2153_CP-4542	0	0
2153	Untreated	10	CP-4543	GSE304115	GSM9143889	2153 Tumor, Untreated, CP-4543	2153_CP-4543	0	0
2208	Untreated	21	CP-4046	GSE223630	GSM6966366	2208 Tumor, Untreated, CP-4046	2208_CP-4046	0	0
2208	Untreated	21	CP-4047	GSE223630	GSM6966367	2208 Tumor, Untreated, CP-4047	2208_CP-4047	0	0
2208	Untreated	21	CP-4048	GSE223630	GSM6966368	2208 Tumor, Untreated, CP-4048	2208_CP-4048	0	0
2208	Untreated	21	CP-2629	GSE223630	GSM6966362	2208 Tumor, Untreated, CP-2629	2208_CP-2629	0	0
2208	Untreated	21	CP-2630	GSE223630	GSM6966363	2208 Tumor, Untreated, CP-2630	2208_CP-2630	0	0
2208	Untreated	21	CP-2631	GSE223630	GSM6966364	2208 Tumor, Untreated, CP-2631	2208_CP-2631	0	0
2208	Untreated	21	CP-4535	GSE304115	GSM9143884	2208 Tumor, Untreated, CP-4535	2208_CP-4535	1	1
2208	Untreated	21	CP-4536	GSE304115	GSM9143885	2208 Tumor, Untreated, CP-4536	2208_CP-4536	1	1
2208	Untreated	21	CP-4537	GSE304115	GSM9143886	2208 Tumor, Untreated, CP-4537	2208_CP-4537	1	1
2224	Untreated	11.5	CP-2168	GSE223630	GSM6966370	2224 Tumor, Untreated, CP-2168	2224_CP-2168	0	0
2224	Untreated	11.5	CP-3754	GSE223630	GSM6966371	2224 Tumor, Untreated, CP-3754	2224_CP-3754	1	1
2224	Untreated	11.5	CP-3755	GSE223630	GSM6966373	2224 Tumor, Untreated, CP-3755	2224_CP-3755	1	1
2224	Untreated	11.5	CP-3756	GSE223630	GSM6966374	2224 Tumor, Untreated, CP-3756	2224_CP-3756	1	1
2225	Untreated	13	CP-2052	GSE124821	GSM3554795	2225 Tumor, Untreated, CP-2052	CP-2052	1	0
2225	Untreated	13	CP-2142	GSE124821	GSM3554798	2225 Tumor, Untreated, CP-2142	CP-2142	1	0
2225	Untreated	13	CP-2143	GSE124821	GSM3554797	2225 Tumor, Untreated, CP-2143	CP-2143	1	0
2225	Untreated	13	CP-3567	GSE223630	GSM6966376	2225 Tumor, Untreated, CP-3567	2225_CP-3567	0	0
2225	Untreated	13	CP-3568	GSE223630	GSM6966377	2225 Tumor, Untreated, CP-3568	2225_CP-3568	0	0
2225	Untreated	13	CP-3569	GSE223630	GSM6966379	2225 Tumor, Untreated, CP-3569	2225_CP-3569	0	0
2225	Untreated	13	CP-3843	GSE223630	GSM6966382	2225 Tumor, Untreated, CP-3843	2225_CP-3843	0	1
2225	Untreated	13	CP-3747	GSE223630	GSM6966380	2225 Tumor, Untreated, CP-3747	2225_CP-3747	0	1
2225	Untreated	13	CP-3748	GSE223630	GSM6966381	2225 Tumor, Untreated, CP-3748	2225_CP-3748	0	1
2250	Untreated	16	CP-3981	GSE223630	GSM6966397	2250 Tumor, Untreated, CP-3981	2250_CP-3981	0	0
2250	Untreated	16	CP-3982	GSE223630	GSM6966398	2250 Tumor, Untreated, CP-3982	2250_CP-3982	0	0
2250	Untreated	16	CP-2622	GSE223630	GSM6966390	2250 Tumor, Untreated, CP-2622	2250_CP-2622	0	0
2250	Untreated	16	CP-2621	GSE223630	GSM6966389	2250 Tumor, Untreated, CP-2621	2250_CP-2621	0	0
2250	Untreated	16	CP-2620	GSE223630	GSM6966388	2250 Tumor, Untreated, CP-2620	2250_CP-2620	0	0
2250	Untreated	16	CP-3056	GSE223630	GSM6966392	2250 Tumor, Untreated, CP-3056	2250_CP-3056	0	0
2250	Untreated	16	CP-3537	GSE223630	GSM6966394	2250 Tumor, Untreated, CP-3537	2250_CP-3537	1	1
2250	Untreated	16	CP-3538	GSE223630	GSM6966395	2250 Tumor, Untreated, CP-3538	2250_CP-3538	1	1
2250	Untreated	16	CP-3539	GSE223630	GSM6966396	2250 Tumor, Untreated, CP-3539	2250_CP-3539	1	1
9263	Untreated	14	CP-3552	GSE223630	GSM6966412	9263 Tumor, Untreated, CP-3552	9263_CP-3552	1	1
9263	Untreated	14	CP-3553	GSE223630	GSM6966414	9263 Tumor, Untreated, CP-3553	9263_CP-3553	1	1
9263	Untreated	14	CP-3554	GSE223630	GSM6966415	9263 Tumor, Untreated, CP-3554	9263_CP-3554	1	1
9263	Untreated	14	CP-3851	GSE223630	GSM6966416	9263 Tumor, Untreated, CP-3851	9263_CP-3851	0	0
9263	Untreated	14	CP-3852	GSE223630	GSM6966417	9263 Tumor, Untreated, CP-3852	9263_CP-3852	0	0
9263	Untreated	14	CP-3853	GSE223630	GSM6966418	9263 Tumor, Untreated, CP-3853	9263_CP-3853	0	0
9263	Untreated	14	CP-2350	GSE124821	GSM3554838	9263 Tumor, Untreated, CP-2350	CP-2350	0	0
9263	Untreated	14	CP-3058	GSE223630	GSM6966411	9263 Tumor, Untreated, CP-3058	9263_CP-3058	0	0
2336	Untreated	16	CP-3995	GSE223630	GSM6966403	2336 Tumor, Untreated, CP-3995	2336_CP-3995	0	0
2336	Untreated	16	CP-3996	GSE223630	GSM6966404	2336 Tumor, Untreated, CP-3996	2336_CP-3996	0	0
2336	Untreated	16	CP-2109	GSE124821	GSM3554814	2336 Tumor, Untreated, CP-2109	CP-2109	1	0
2336	Untreated	16	CP-2120	GSE124821	GSM3554813	2336 Tumor, Untreated, CP-2120	CP-2120	1	0
2336	Untreated	16	CP-2129	GSE124821	GSM3554815	2336 Tumor, Untreated, CP-2129	CP-2129	1	0
2336	Untreated	16	CP-3522	GSE223630	GSM6966399	2336 Tumor, Untreated, CP-3522	2336_CP-3522	0	1
2336	Untreated	16	CP-3523	GSE223630	GSM6966401	2336 Tumor, Untreated, CP-3523	2336_CP-3523	0	1
2336	Untreated	16	CP-3524	GSE223630	GSM6966402	2336 Tumor, Untreated, CP-3524	2336_CP-3524	0	1
2336	Untreated	16	CP-2118	GSE124821	GSM3554826	2336 Tumor, Untreated, CP-2118	CP-2118	0	0
4T1	Untreated	16	CP-4061	GSE223630	GSM6966408	4T1 Tumor, Untreated, CP-4061	4T1_CP-4061	1	1
4T1	Untreated	16	CP-4062	GSE223630	GSM6966409	4T1 Tumor, Untreated, CP-4062	4T1_CP-4062	1	1
4T1	Untreated	16	CP-4063	GSE223630	GSM6966410	4T1 Tumor, Untreated, CP-4063	4T1_CP-4063	1	1
4T1	Untreated	16	CP-4044	GSE223630	GSM6966405	4T1 Tumor, Untreated, CP-4044	4T1_CP-4044	0	0
4T1	Untreated	16	CP-4045	GSE223630	GSM6966407	4T1 Tumor, Untreated, CP-4045	4T1_CP-4045	0	0
C3-TAG	Untreated	28	CP-901	GSE124821	GSM3554671	C3-TAG Tumor, Untreated, CP-901	CP-901	0	0
C3-TAG	Untreated	28	CP-902	GSE124821	GSM3554672	C3-TAG Tumor, Untreated, CP-902	CP-902	0	0
C3-TAG	Untreated	28	CP-900	GSE124821	GSM3554676	C3-TAG Tumor, Untreated, CP-900	CP-900	0	0
C3-TAG	Untreated	28	CP-2387	GSE304115	GSM9143818	C3-TAG Tumor, Untreated, CP-2387	C3-TAG_CP-2387	0	0
C3-TAG	Untreated	28	CP-4695	GSE304115	GSM9143908	C3-TAG Tumor, Untreated, CP-4695	C3-TAG_CP-4695	1	1
C3-TAG	Untreated	28	CP-4738	GSE304115	GSM9143923	C3-TAG Tumor, Untreated, CP-4738	C3-TAG_CP-4738	1	1
C3-TAG	Untreated	28	CP-4739	GSE304115	GSM9143924	C3-TAG Tumor, Untreated, CP-4739	C3-TAG_CP-4739	1	1
C3-TAG	Untreated	28	CP-683	GSE124821	GSM3554677	C3-TAG Tumor, Untreated, CP-683	C3TAG-159447	0	0
C3-TAG	Untreated	28	CP-701	GSE124821	GSM3554667	C3-TAG Tumor, Untreated, CP-701	C3TAG-158413	0	0
E0771	Untreated	25	CP-4291	GSE223630	GSM6966419	E0771 Tumor, Untreated, CP-4291	E0771_CP-4291	1	1
E0771	Untreated	25	CP-4292	GSE223630	GSM6966420	E0771 Tumor, Untreated, CP-4292	E0771_CP-4292	1	1
E0771	Untreated	25	CP-4293	GSE304115	GSM9143862	E0771 Tumor, Untreated, CP-4293	E0771_CP-4293	1	1
EGAN-ILC	Untreated	34	CP-1908	GSE124821	GSM3554873	EGAN-ILC Tumor, Untreated, CP-1908	CP-1908	0	0
EGAN-ILC	Untreated	34	CP-1909	GSE124821	GSM3554874	EGAN-ILC Tumor, Untreated, CP-1909	CP-1909	0	0
EGAN-ILC	Untreated	34	CP-1910	GSE124821	GSM3554875	EGAN-ILC Tumor, Untreated, CP-1910	CP-1910	0	0
EGAN-ILC	Untreated	34	CP-1911	GSE124821	GSM3554876	EGAN-ILC Tumor, Untreated, CP-1911	CP-1911	0	0
EGAN-ILC	Untreated	34	CP-1912	GSE124821	GSM3554877	EGAN-ILC Tumor, Untreated, CP-1912	CP-1912	0	0
EGAN-ILC	Untreated	34	CP-1913	GSE124821	GSM3554878	EGAN-ILC Tumor, Untreated, CP-1913	CP-1913	0	0
EGAN-ILC	Untreated	34	CP-1914	GSE124821	GSM3554879	EGAN-ILC Tumor, Untreated, CP-1914	CP-1914	0	0
EGAN-ILC	Untreated	34	CP-1915	GSE124821	GSM3554880	EGAN-ILC Tumor, Untreated, CP-1915	CP-1915	0	0
EGAN-ILC	Untreated	34	CP-1916	GSE124821	GSM3554881	EGAN-ILC Tumor, Untreated, CP-1916	CP-1916	0	0
K14-TRT	Untreated	15.5	CP-4184	GSE304115	GSM9143847	K14-TRT Tumor, Untreated, CP-4184	K14-TRT_CP-4184	0	0
K14-TRT	Untreated	15.5	CP-4185	GSE304115	GSM9143848	K14-TRT Tumor, Untreated, CP-4185	K14-TRT_CP-4185	0	0
K14-TRT	Untreated	15.5	CP-4186	GSE304115	GSM9143849	K14-TRT Tumor, Untreated, CP-4186	K14-TRT_CP-4186	0	0
K14-TRT	Untreated	15.5	CP-4910	GSE304115	GSM9143926	K14-TRT Tumor, Untreated, CP-4910	K14-TRT_CP-4910	0	0
K14-TRT	Untreated	15.5	CP-4911	GSE304115	GSM9143927	K14-TRT Tumor, Untreated, CP-4911	K14-TRT_CP-4911	0	0
K14-TRT	Untreated	15.5	CP-4912	GSE304115	GSM9143928	K14-TRT Tumor, Untreated, CP-4912	K14-TRT_CP-4912	0	0
K14-TRT	Untreated	15.5	CP-4973	GSE304115	GSM9143929	K14-TRT Tumor, Untreated, CP-4973	K14-TRT_CP-4973	0	0
K14-TRT	Untreated	15.5	CP-5313	GSE304115	GSM9143993	K14-TRT Tumor, Untreated, CP-5313	K14-TRT_CP-5313	0	0
K14-TRT	Untreated	15.5	CP-5314	GSE304115	GSM9143994	K14-TRT Tumor, Untreated, CP-5314	K14-TRT_CP-5314	0	0
KPB25L-UV	Untreated	35	CP-2314	GSE124821	GSM3554725	KPB25L-UV Tumor, Untreated, CP-2314	CP-2314	0	0
KPB25L-UV	Untreated	35	CP-2316	GSE124821	GSM3554726	KPB25L-UV Tumor, Untreated, CP-2316	CP-2316	1	0
KPB25L-UV	Untreated	35	CP-2317	GSE124821	GSM3554724	KPB25L-UV Tumor, Untreated, CP-2317	CP-2317	1	0
KPB25L-UV	Untreated	35	CP-2315	GSE124821	GSM3554728	KPB25L-UV Tumor, Untreated, CP-2315	CP-2315	1	0
KPB25L-UV	Untreated	35	CP-3819	GSE304115	GSM9143835	KPB25L-UV Tumor, Untreated, CP-3819	KPB25L-UV_CP-3819	0	1
KPB25L-UV	Untreated	35	CP-3820	GSE304115	GSM9143836	KPB25L-UV Tumor, Untreated, CP-3820	KPB25L-UV_CP-3820	0	1
KPB25L-UV	Untreated	35	CP-3821	GSE304115	GSM9143837	KPB25L-UV Tumor, Untreated, CP-3821	KPB25L-UV_CP-3821	0	1
KPB25L-UV	Untreated	35	CP-2284	GSE124821	GSM3554737	KPB25L-UV Tumor, Untreated, CP-2284	CP-2284	0	0
KPB25L-UV	Untreated	35	CP-2285	GSE124821	GSM3554738	KPB25L-UV Tumor, Untreated, CP-2285	CP-2285	0	0
KPB1-A	Untreated	16	CP-3042	GSE223630	GSM6966423	KPB1-A Tumor, Untreated, CP-3042	KPB1-A_CP-3042	0	0
KPB1-A	Untreated	16	CP-3059	GSE223630	GSM6966424	KPB1-A Tumor, Untreated, CP-3059	KPB1-A_CP-3059	0	0
KPB1-A	Untreated	16	CP-2306	GSE124821	GSM3554680	KPB1-A Tumor, Untreated, CP-2306	CP-2306	0	0
KPB1-A	Untreated	16	CP-2308	GSE124821	GSM3554681	KPB1-A Tumor, Untreated, CP-2308	CP-2308	0	0
KPB1-A	Untreated	16	CP-908	GSE124821	GSM3554685	KPB1-A Tumor, Untreated, CP-908	CP-908	0	0
KPB1-A	Untreated	16	CP-909	GSE124821	GSM3554686	KPB1-A Tumor, Untreated, CP-909	CP-909	0	0
KPB1-A	Untreated	16	CP-4279	GSE304115	GSM9143856	KPB1-A Tumor, Untreated, CP-4279	KPB1-A_CP-4279	1	1
KPB1-A	Untreated	16	CP-4280	GSE304115	GSM9143857	KPB1-A Tumor, Untreated, CP-4280	KPB1-A_CP-4280	1	1
KPB1-A	Untreated	16	CP-4281	GSE304115	GSM9143858	KPB1-A Tumor, Untreated, CP-4281	KPB1-A_CP-4281	1	1
KPB1-B	Untreated	14	CP-1276	GSE124821	GSM3554688	KPB1-B Tumor, Untreated, CP-1276	CP-1276	0	0
KPB1-B	Untreated	14	CP-1274	GSE124821	GSM3554687	KPB1-B Tumor, Untreated, CP-1274	CP-1274	0	0
KPB1-B	Untreated	14	CP-1660	GSE124821	GSM3554771	KPB1-B Tumor, Untreated, CP-1660	CP-1660	0	0
KPB1-B	Untreated	14	CP-2824	GSE304115	GSM9143819	KPB1-B Tumor, Untreated, CP-2824	KPB1-B_CP-2824	0	0
KPB1-B	Untreated	14	CP-2825	GSE304115	GSM9143820	KPB1-B Tumor, Untreated, CP-2825	KPB1-B_CP-2825	0	0
KPB1-B	Untreated	14	CP-3060	GSE304115	GSM9143822	KPB1-B Tumor, Untreated, CP-3060	KPB1-B_CP-3060	0	0
KPB1-B	Untreated	14	CP-4511	GSE304115	GSM9143872	KPB1-B Tumor, Untreated, CP-4511	KPB1-B_CP-4511	1	1
KPB1-B	Untreated	14	CP-4512	GSE304115	GSM9143873	KPB1-B Tumor, Untreated, CP-4512	KPB1-B_CP-4512	1	1
KPB1-B	Untreated	14	CP-4513	GSE304115	GSM9143874	KPB1-B Tumor, Untreated, CP-4513	KPB1-B_CP-4513	1	1
KPB25L	Untreated	21	CP-2360	GSE124821	GSM3554702	KPB25L Tumor, Untreated, CP-2360	CP-2360	1	0
KPB25L	Untreated	21	CP-3804	GSE304115	GSM9143832	KPB25L Tumor, Untreated, CP-3804	KPB25L_CP-3804	0	0
KPB25L	Untreated	21	CP-3805	GSE304115	GSM9143833	KPB25L Tumor, Untreated, CP-3805	KPB25L_CP-3805	0	0
KPB25L	Untreated	21	CP-3806	GSE304115	GSM9143834	KPB25L Tumor, Untreated, CP-3806	KPB25L_CP-3806	0	0
KPB25L	Untreated	21	CP-2359	GSE124821	GSM3554700	KPB25L Tumor, Untreated, CP-2359	CP-2359	0	0
KPB25L	Untreated	21	CP-2413	GSE124821	GSM3554693	KPB25L Tumor, Untreated, CP-2413	CP-2413	1	1
KPB25L	Untreated	21	CP-2415	GSE124821	GSM3554695	KPB25L Tumor, Untreated, CP-2415	CP-2415	1	1
KPB25L	Untreated	21	CP-2416	GSE124821	GSM3554692	KPB25L Tumor, Untreated, CP-2416	CP-2416	0	0
KPB25L	Untreated	21	CP-2414	GSE124821	GSM3554694	KPB25L Tumor, Untreated, CP-2414	CP-2414	0	0
KPB25L-APOBEC	Untreated	43	CP-2366	GSE124821	GSM3554721	KPB25L-APOBEC Tumor, Untreated, CP-2366	CP-2366	0	0
KPB25L-APOBEC	Untreated	43	CP-2368	GSE124821	GSM3554722	KPB25L-APOBEC Tumor, Untreated, CP-2368	CP-2368	0	0
KPB25L-APOBEC	Untreated	43	CP-2330	GSE124821	GSM3554718	KPB25L-APOBEC Tumor, Untreated, CP-2330	CP-2330	0	0
KPB25L-APOBEC	Untreated	43	CP-2332	GSE124821	GSM3554720	KPB25L-APOBEC Tumor, Untreated, CP-2332	CP-2332	0	0
KPB25L-APOBEC	Untreated	43	CP-2333	GSE124821	GSM3554719	KPB25L-APOBEC Tumor, Untreated, CP-2333	CP-2333	0	0
KPB25L-APOBEC	Untreated	43	CP-2838	GSE304115	GSM9143821	KPB25L-APOBEC Tumor, Untreated, CP-2838	KPB25L-APOBEC_CP-2838	0	0
MMTV-Neu	Untreated	29	CP-3614	GSE223630	GSM6966433	MMTV-Neu Tumor, Untreated, CP-3614	MMTV-NEU_CP-3614	0	0
MMTV-Neu	Untreated	29	CP-1290	GSE223630	GSM6966426	MMTV-Neu Tumor, Untreated, CP-1290	MMTV-NEU_CP-1290	0	0
MMTV-Neu	Untreated	29	CP-1291	GSE223630	GSM6966428	MMTV-Neu Tumor, Untreated, CP-1291	MMTV-NEU_CP-1291	0	0
MMTV-Neu	Untreated	29	CP-1289	GSE223630	GSM6966425	MMTV-Neu Tumor, Untreated, CP-1289	MMTV-NEU_CP-1289	0	0
MMTV-Neu	Untreated	29	CP-3051	GSE223630	GSM6966429	MMTV-Neu Tumor, Untreated, CP-3051	MMTV-NEU_CP-3051	0	0
MMTV-Neu	Untreated	29	CP-3052	GSE223630	GSM6966430	MMTV-Neu Tumor, Untreated, CP-3052	MMTV-NEU_CP-3052	0	0
MMTV-Neu	Untreated	29	CP-4718	GSE304115	GSM9143913	MMTV-Neu Tumor, Untreated, CP-4718	MMTV-Neu_CP-4718	1	1
MMTV-Neu	Untreated	29	CP-4717	GSE304115	GSM9143912	MMTV-Neu Tumor, Untreated, CP-4717	MMTV-Neu_CP-4717	1	1
MMTV-Neu	Untreated	29	CP-4716	GSE304115	GSM9143911	MMTV-Neu Tumor, Untreated, CP-4716	MMTV-Neu_CP-4716	1	1
MMTV-PyMT	Untreated	28	CP-3616	GSE223630	GSM6966437	MMTV-PyMT Tumor, Untreated, CP-3616	MMTV-PYMT_CP-3616	0	0
MMTV-PyMT	Untreated	28	CP-3617	GSE223630	GSM6966438	MMTV-PyMT Tumor, Untreated, CP-3617	MMTV-PYMT_CP-3617	0	0
MMTV-PyMT	Untreated	28	CP-1899	GSE124821	GSM3554871	MMTV-PyMT Tumor, Untreated, CP-1899	CP-1899	0	0
MMTV-PyMT	Untreated	28	CP-1900	GSE124821	GSM3554872	MMTV-PyMT Tumor, Untreated, CP-1900	CP-1900	0	0
MMTV-PyMT	Untreated	28	CP-1898	GSE124821	GSM3554870	MMTV-PyMT Tumor, Untreated, CP-1898	CP-1898	0	0
MMTV-PyMT	Untreated	28	CP-3053	GSE223630	GSM6966435	MMTV-PyMT Tumor, Untreated, CP-3053	MMTV-PYMT_CP-3053	0	0
MMTV-PyMT	Untreated	28	CP-4728	GSE304115	GSM9143918	MMTV-PyMT Tumor, Untreated, CP-4728	MMTV-PyMT_CP-4728	1	1
MMTV-PyMT	Untreated	28	CP-4729	GSE304115	GSM9143919	MMTV-PyMT Tumor, Untreated, CP-4729	MMTV-PyMT_CP-4729	1	1
MMTV-PyMT	Untreated	28	CP-4727	GSE304115	GSM9143917	MMTV-PyMT Tumor, Untreated, CP-4727	MMTV-PyMT_CP-4727	1	1
p53RB-426	Untreated	9	CP-4202	GSE304115	GSM9143850	p53RB-426 Tumor, Untreated, CP-4202	p53RB-426_CP-4202	1	1
p53RB-426	Untreated	9	CP-4203	GSE304115	GSM9143851	p53RB-426 Tumor, Untreated, CP-4203	p53RB-426_CP-4203	1	1
p53RB-426	Untreated	9	CP-4204	GSE304115	GSM9143852	p53RB-426 Tumor, Untreated, CP-4204	p53RB-426_CP-4204	1	1
p53RB-624	Untreated	14	CP-4523	GSE304115	GSM9143878	p53RB-624 Tumor, Untreated, CP-4523	p53RB-624_CP-4523	1	1
p53RB-624	Untreated	14	CP-4524	GSE304115	GSM9143879	p53RB-624 Tumor, Untreated, CP-4524	p53RB-624_CP-4524	1	1
p53RB-624	Untreated	14	CP-4525	GSE304115	GSM9143880	p53RB-624 Tumor, Untreated, CP-4525	p53RB-624_CP-4525	1	1
p53RB-626	Untreated	12	CP-4088	GSE304115	GSM9143841	p53RB-626 Tumor, Untreated, CP-4088	p53RB-626_CP-4088	0	0
p53RB-626	Untreated	12	CP-4089	GSE304115	GSM9143842	p53RB-626 Tumor, Untreated, CP-4089	p53RB-626_CP-4089	0	0
p53RB-626	Untreated	12	CP-4090	GSE304115	GSM9143843	p53RB-626 Tumor, Untreated, CP-4090	p53RB-626_CP-4090	0	0
p53RB-626	Untreated	12	CP-4547	GSE304115	GSM9143890	p53RB-626 Tumor, Untreated, CP-4547	p53RB-626_CP-4547	1	1
p53RB-626	Untreated	12	CP-4548	GSE304115	GSM9143891	p53RB-626 Tumor, Untreated, CP-4548	p53RB-626_CP-4548	1	1
p53RB-626	Untreated	12	CP-4549	GSE304115	GSM9143892	p53RB-626 Tumor, Untreated, CP-4549	p53RB-626_CP-4549	1	1
T11	Untreated	14	CP-3582	GSE304115	GSM9143823	T11 Tumor, Untreated, CP-3582	T11_CP-3582	0	0
T11	Untreated	14	CP-3583	GSE304115	GSM9143824	T11 Tumor, Untreated, CP-3583	T11_CP-3583	0	0
T11	Untreated	14	CP-3584	GSE304115	GSM9143825	T11 Tumor, Untreated, CP-3584	T11_CP-3584	0	0
T11	Untreated	14	CP-2401	GSE124821	GSM3554896	T11 Tumor, Untreated, CP-2401	CP-2401	0	0
T11	Untreated	14	CP-2403	GSE124821	GSM3554898	T11 Tumor, Untreated, CP-2403	CP-2403	1	1
T11	Untreated	14	CP-2205	GSE304115	GSM9143817	T11 Tumor, Untreated, CP-2205	T11_CP-2205	0	0
T11	Untreated	14	CP-2258	GSE124821	GSM3554924	T11 Tumor, Untreated, CP-2258	CP-2258	1	1
T11	Untreated	14	CP-2260	GSE124821	GSM3554926	T11 Tumor, Untreated, CP-2260	CP-2260	1	1
T11	Untreated	14	CP-2261	GSE124821	GSM3554927	T11 Tumor, Untreated, CP-2261	CP-2261	0	0
T11-APOBEC	Untreated	15	CP-3597	GSE304115	GSM9143826	T11-APOBEC Tumor, Untreated, CP-3597	T11-APOBEC_CP-3597	0	1
T11-APOBEC	Untreated	15	CP-3598	GSE304115	GSM9143827	T11-APOBEC Tumor, Untreated, CP-3598	T11-APOBEC_CP-3598	0	1
T11-APOBEC	Untreated	15	CP-3599	GSE304115	GSM9143828	T11-APOBEC Tumor, Untreated, CP-3599	T11-APOBEC_CP-3599	0	1
T11-APOBEC	Untreated	15	CP-2326	GSE124821	GSM3554859	T11-APOBEC Tumor, Untreated, CP-2326	CP-2326	0	0
T11-APOBEC	Untreated	15	CP-2328	GSE124821	GSM3554849	T11-APOBEC Tumor, Untreated, CP-2328	CP-2328	0	0
T11-APOBEC	Untreated	15	CP-2329	GSE124821	GSM3554855	T11-APOBEC Tumor, Untreated, CP-2329	CP-2329	0	0
T11-APOBEC	Untreated	15	CP-2410	GSE124821	GSM3554904	T11-APOBEC Tumor, Untreated, CP-2410	CP-2410	1	1
T11-APOBEC	Untreated	15	CP-2411	GSE124821	GSM3554905	T11-APOBEC Tumor, Untreated, CP-2411	CP-2411	1	1
T11-APOBEC	Untreated	15	CP-2412	GSE124821	GSM3554907	T11-APOBEC Tumor, Untreated, CP-2412	CP-2412	1	1
T11-UV	Untreated	11	CP-2378	GSE124821	GSM3554888	T11-UV Tumor, Untreated, CP-2378	CP-2378	0	0
T11-UV	Untreated	11	CP-2278	GSE124821	GSM3554912	T11-UV Tumor, Untreated, CP-2278	CP-2278	1	0
T11-UV	Untreated	11	CP-2279	GSE124821	GSM3554914	T11-UV Tumor, Untreated, CP-2279	CP-2279	1	0
T11-UV	Untreated	11	CP-2280	GSE124821	GSM3554911	T11-UV Tumor, Untreated, CP-2280	CP-2280	1	0
T11-UV	Untreated	11	CP-2281	GSE124821	GSM3554913	T11-UV Tumor, Untreated, CP-2281	CP-2281	0	0
T11-UV	Untreated	11	CP-2380	GSE124821	GSM3554891	T11-UV Tumor, Untreated, CP-2380	CP-2380	0	0
T12	Untreated	24	CP-1890	GSE223630	GSM6966440	T12 Tumor, Untreated, CP-1890	T12_CP-1890	0	0
T12	Untreated	24	CP-1891	GSE223630	GSM6966442	T12 Tumor, Untreated, CP-1891	T12_CP-1891	0	0
T12	Untreated	24	CP-1892	GSE223630	GSM6966443	T12 Tumor, Untreated, CP-1892	T12_CP-1892	0	0
T12	Untreated	24	ROSEN-11	GSE124821	GSM3554840	T12 Tumor, Untreated, ROSEN-11	ROSEN-11	0	0
T12	Untreated	24	CP-2348	GSE124821	GSM3554867	T12 Tumor, Untreated, CP-2348	CP-2348	0	0
T12	Untreated	24	CP-4353	GSE304115	GSM9143865	T12 Tumor, Untreated, CP-4353	T12_CP-4353	1	1
T12	Untreated	24	CP-4354	GSE304115	GSM9143866	T12 Tumor, Untreated, CP-4354	T12_CP-4354	1	1
T12	Untreated	24	CP-4355	GSE304115	GSM9143867	T12 Tumor, Untreated, CP-4355	T12_CP-4355	1	1
2153	anti-PD1 + anti-CTLA4	10	CP-4673	GSE304115	GSM9143893	2153 Tumor, anti-PD1 + anti-CTLA4, CP-4673	2153_CP-4673	1	0
2153	anti-PD1 + anti-CTLA4	10	CP-4674	GSE304115	GSM9143894	2153 Tumor, anti-PD1 + anti-CTLA4, CP-4674	2153_CP-4674	1	0
2153	anti-PD1 + anti-CTLA4	10	CP-4675	GSE304115	GSM9143895	2153 Tumor, anti-PD1 + anti-CTLA4, CP-4675	2153_CP-4675	1	0
2153	Carboplatin + Paclitaxel	12	CP-4676	GSE304115	GSM9143896	2153 Tumor, Carboplatin + Paclitaxel, CP-4676	2153_CP-4676	0	1
2153	Carboplatin + Paclitaxel	12	CP-4677	GSE304115	GSM9143897	2153 Tumor, Carboplatin + Paclitaxel, CP-4677	2153_CP-4677	0	1
2153	Carboplatin + Paclitaxel	12	CP-4678	GSE304115	GSM9143898	2153 Tumor, Carboplatin + Paclitaxel, CP-4678	2153_CP-4678	0	1
2208	anti-PD1 + anti-CTLA4	22	CP-4682	GSE304115	GSM9143899	2208 Tumor, anti-PD1 + anti-CTLA4, CP-4682	2208_CP-4682	1	0
2208	anti-PD1 + anti-CTLA4	22	CP-4683	GSE304115	GSM9143900	2208 Tumor, anti-PD1 + anti-CTLA4, CP-4683	2208_CP-4683	1	0
2208	anti-PD1 + anti-CTLA4	22	CP-4684	GSE304115	GSM9143901	2208 Tumor, anti-PD1 + anti-CTLA4, CP-4684	2208_CP-4684	1	0
2208	Carboplatin + Paclitaxel	44.5	CP-4685	GSE304115	GSM9143902	2208 Tumor, Carboplatin + Paclitaxel, CP-4685	2208_CP-4685	0	1
2208	Carboplatin + Paclitaxel	44.5	CP-4686	GSE304115	GSM9143903	2208 Tumor, Carboplatin + Paclitaxel, CP-4686	2208_CP-4686	0	1
2208	Carboplatin + Paclitaxel	44.5	CP-4687	GSE304115	GSM9143904	2208 Tumor, Carboplatin + Paclitaxel, CP-4687	2208_CP-4687	0	1
2224	anti-PD1 + anti-CTLA4	12	CP-5076	GSE304115	GSM9143937	2224 Tumor, anti-PD1 + anti-CTLA4, CP-5076	2224_CP-5076	1	0
2224	anti-PD1 + anti-CTLA4	12	CP-5077	GSE304115	GSM9143938	2224 Tumor, anti-PD1 + anti-CTLA4, CP-5077	2224_CP-5077	1	0
2224	anti-PD1 + anti-CTLA4	12	CP-5078	GSE304115	GSM9143939	2224 Tumor, anti-PD1 + anti-CTLA4, CP-5078	2224_CP-5078	1	0
2224	Carboplatin + Paclitaxel	14	CP-5079	GSE304115	GSM9143940	2224 Tumor, Carboplatin + Paclitaxel, CP-5079	2224_CP-5079	0	1
2224	Carboplatin + Paclitaxel	14	CP-5080	GSE304115	GSM9143941	2224 Tumor, Carboplatin + Paclitaxel, CP-5080	2224_CP-5080	0	1
2224	Carboplatin + Paclitaxel	14	CP-5081	GSE304115	GSM9143942	2224 Tumor, Carboplatin + Paclitaxel, CP-5081	2224_CP-5081	0	1
2225	anti-PD1 + anti-CTLA4	9	CP-2055	GSE124821	GSM3554801	2225 Tumor, anti-PD1 + anti-CTLA4, CP-2055	CP-2055	1	0
2225	anti-PD1 + anti-CTLA4	9	CP-2056	GSE124821	GSM3554799	2225 Tumor, anti-PD1 + anti-CTLA4, CP-2056	CP-2056	1	0
2225	anti-PD1 + anti-CTLA4	9	CP-2057	GSE124821	GSM3554800	2225 Tumor, anti-PD1 + anti-CTLA4, CP-2057	CP-2057	1	0
2225	Carboplatin + Paclitaxel	20	CP-3749	GSE304115	GSM9143829	2225 Tumor, Carboplatin + Paclitaxel, CP-3749	2225_CP-3749	0	1
2225	Carboplatin + Paclitaxel	20	CP-3750	GSE304115	GSM9143830	2225 Tumor, Carboplatin + Paclitaxel, CP-3750	2225_CP-3750	0	1
2225	Carboplatin + Paclitaxel	20	CP-3751	GSE304115	GSM9143831	2225 Tumor, Carboplatin + Paclitaxel, CP-3751	2225_CP-3751	0	1
2250	anti-PD1 + anti-CTLA4	14	CP-5100	GSE304115	GSM9143961	2250 Tumor, anti-PD1 + anti-CTLA4, CP-5100	2250_CP-5100	1	0
2250	anti-PD1 + anti-CTLA4	14	CP-5101	GSE304115	GSM9143962	2250 Tumor, anti-PD1 + anti-CTLA4, CP-5101	2250_CP-5101	1	0
2250	anti-PD1 + anti-CTLA4	14	CP-5102	GSE304115	GSM9143963	2250 Tumor, anti-PD1 + anti-CTLA4, CP-5102	2250_CP-5102	1	0
2250	Carboplatin + Paclitaxel	57	CP-5103	GSE304115	GSM9143964	2250 Tumor, Carboplatin + Paclitaxel, CP-5103	2250_CP-5103	0	1
2250	Carboplatin + Paclitaxel	57	CP-5104	GSE304115	GSM9143965	2250 Tumor, Carboplatin + Paclitaxel, CP-5104	2250_CP-5104	0	1
2250	Carboplatin + Paclitaxel	57	CP-5105	GSE304115	GSM9143966	2250 Tumor, Carboplatin + Paclitaxel, CP-5105	2250_CP-5105	0	1
9263	anti-PD1 + anti-CTLA4	9	CP-5091	GSE304115	GSM9143952	9263 Tumor, anti-PD1 + anti-CTLA4, CP-5091	9263_CP-5091	1	0
9263	anti-PD1 + anti-CTLA4	9	CP-5092	GSE304115	GSM9143953	9263 Tumor, anti-PD1 + anti-CTLA4, CP-5092	9263_CP-5092	1	0
9263	anti-PD1 + anti-CTLA4	9	CP-5093	GSE304115	GSM9143954	9263 Tumor, anti-PD1 + anti-CTLA4, CP-5093	9263_CP-5093	1	0
9263	Carboplatin + Paclitaxel	14	CP-5094	GSE304115	GSM9143955	9263 Tumor, Carboplatin + Paclitaxel, CP-5094	9263_CP-5094	0	1
9263	Carboplatin + Paclitaxel	14	CP-5095	GSE304115	GSM9143956	9263 Tumor, Carboplatin + Paclitaxel, CP-5095	9263_CP-5095	0	1
9263	Carboplatin + Paclitaxel	14	CP-5096	GSE304115	GSM9143957	9263 Tumor, Carboplatin + Paclitaxel, CP-5096	9263_CP-5096	0	1
2336	anti-PD1 + anti-CTLA4	18	CP-2123	GSE124821	GSM3554817	2336 Tumor, anti-PD1 + anti-CTLA4, CP-2123	CP-2123	1	0
2336	anti-PD1 + anti-CTLA4	18	CP-2127	GSE124821	GSM3554820	2336 Tumor, anti-PD1 + anti-CTLA4, CP-2127	CP-2127	1	0
2336	anti-PD1 + anti-CTLA4	18	CP-2128	GSE124821	GSM3554818	2336 Tumor, anti-PD1 + anti-CTLA4, CP-2128	CP-2128	1	0
2336	Carboplatin + Paclitaxel	23	CP-5088	GSE304115	GSM9143949	2336 Tumor, Carboplatin + Paclitaxel, CP-5088	2336_CP-5088	0	1
2336	Carboplatin + Paclitaxel	23	CP-5089	GSE304115	GSM9143950	2336 Tumor, Carboplatin + Paclitaxel, CP-5089	2336_CP-5089	0	1
2336	Carboplatin + Paclitaxel	23	CP-5090	GSE304115	GSM9143951	2336 Tumor, Carboplatin + Paclitaxel, CP-5090	2336_CP-5090	0	1
4T1	Carboplatin + Paclitaxel	14	CP-4070	GSE304115	GSM9143838	4T1 Tumor, Carboplatin + Paclitaxel, CP-4070	4T1_CP-4070	0	1
4T1	Carboplatin + Paclitaxel	14	CP-4071	GSE304115	GSM9143839	4T1 Tumor, Carboplatin + Paclitaxel, CP-4071	4T1_CP-4071	0	1
4T1	Carboplatin + Paclitaxel	14	CP-4072	GSE304115	GSM9143840	4T1 Tumor, Carboplatin + Paclitaxel, CP-4072	4T1_CP-4072	0	1
4T1	anti-PD1 + anti-CTLA4	14	CP-5241	GSE304115	GSM9143984	4T1 Tumor, anti-PD1 + anti-CTLA4, CP-5241	4T1_CP-5241	1	0
4T1	anti-PD1 + anti-CTLA4	14	CP-5242	GSE304115	GSM9143985	4T1 Tumor, anti-PD1 + anti-CTLA4, CP-5242	4T1_CP-5242	1	0
4T1	anti-PD1 + anti-CTLA4	14	CP-5243	GSE304115	GSM9143986	4T1 Tumor, anti-PD1 + anti-CTLA4, CP-5243	4T1_CP-5243	1	0
C3-TAG	anti-PD1 + anti-CTLA4	41.5	CP-4740	GSE304115	GSM9143925	C3-TAG Tumor, anti-PD1 + anti-CTLA4, CP-4740	C3-TAG_CP-4740	1	0
C3-TAG	anti-PD1 + anti-CTLA4	41.5	CP-4714	GSE304115	GSM9143909	C3-TAG Tumor, anti-PD1 + anti-CTLA4, CP-4714	C3-TAG_CP-4714	1	0
C3-TAG	anti-PD1 + anti-CTLA4	41.5	CP-4715	GSE304115	GSM9143910	C3-TAG Tumor, anti-PD1 + anti-CTLA4, CP-4715	C3-TAG_CP-4715	1	0
C3-TAG	Carboplatin + Paclitaxel	44	CP-5050	GSE304115	GSM9143930	C3-TAG Tumor, Carboplatin + Paclitaxel, CP-5050	C3-TAG_CP-5050	0	1
C3-TAG	Carboplatin + Paclitaxel	44	CP-5147	GSE304115	GSM9143976	C3-TAG Tumor, Carboplatin + Paclitaxel, CP-5147	C3-TAG_CP-5147	0	1
C3-TAG	Carboplatin + Paclitaxel	44	CP-5149	GSE304115	GSM9143977	C3-TAG Tumor, Carboplatin + Paclitaxel, CP-5149	C3-TAG_CP-5149	0	1
E0771	anti-PD1 + anti-CTLA4	70	CP-5085	GSE304115	GSM9143946	E0771 Tumor, anti-PD1 + anti-CTLA4, CP-5085	E0771_CP-5085	1	0
E0771	anti-PD1 + anti-CTLA4	70	CP-5086	GSE304115	GSM9143947	E0771 Tumor, anti-PD1 + anti-CTLA4, CP-5086	E0771_CP-5086	1	0
E0771	anti-PD1 + anti-CTLA4	70	CP-5087	GSE304115	GSM9143948	E0771 Tumor, anti-PD1 + anti-CTLA4, CP-5087	E0771_CP-5087	1	0
E0771	Carboplatin + Paclitaxel	23	CP-4300	GSE304115	GSM9143863	E0771 Tumor, Carboplatin + Paclitaxel, CP-4300	E0771_CP-4300	0	1
E0771	Carboplatin + Paclitaxel	23	CP-4301	GSE304115	GSM9143864	E0771 Tumor, Carboplatin + Paclitaxel, CP-4301	E0771_CP-4301	0	1
E0771	Carboplatin + Paclitaxel	23	CP-4289	GSE304115	GSM9143860	E0771 Tumor, Carboplatin + Paclitaxel, CP-4289	E0771_CP-4289	0	1
KPB25L-UV	anti-PD1 + anti-CTLA4	48.5	CP-2294	GSE124821	GSM3554736	KPB25L-UV Tumor, anti-PD1 + anti-CTLA4, CP-2294	CP-2294	1	0
KPB25L-UV	anti-PD1 + anti-CTLA4	48.5	CP-2295	GSE124821	GSM3554735	KPB25L-UV Tumor, anti-PD1 + anti-CTLA4, CP-2295	CP-2295	1	0
KPB25L-UV	anti-PD1 + anti-CTLA4	48.5	CP-2276	GSE124821	GSM3554744	KPB25L-UV Tumor, anti-PD1 + anti-CTLA4, CP-2276	CP-2276	1	0
KPB1-A	anti-PD1 + anti-CTLA4	18	CP-5238	GSE304115	GSM9143981	KPB1-A Tumor, anti-PD1 + anti-CTLA4, CP-5238	KPB1-A_CP-5238	1	0
KPB1-A	anti-PD1 + anti-CTLA4	18	CP-5239	GSE304115	GSM9143982	KPB1-A Tumor, anti-PD1 + anti-CTLA4, CP-5239	KPB1-A_CP-5239	1	0
KPB1-A	anti-PD1 + anti-CTLA4	18	CP-5240	GSE304115	GSM9143983	KPB1-A Tumor, anti-PD1 + anti-CTLA4, CP-5240	KPB1-A_CP-5240	1	0
KPB1-A	Carboplatin + Paclitaxel	68	CP-4288	GSE304115	GSM9143859	KPB1-A Tumor, Carboplatin + Paclitaxel, CP-4288	KPB1-A_CP-4288	0	1
KPB1-A	Carboplatin + Paclitaxel	68	CP-4510	GSE304115	GSM9143871	KPB1-A Tumor, Carboplatin + Paclitaxel, CP-4510	KPB1-A_CP-4510	0	1
KPB1-A	Carboplatin + Paclitaxel	68	CP-4290	GSE304115	GSM9143861	KPB1-A Tumor, Carboplatin + Paclitaxel, CP-4290	KPB1-A_CP-4290	0	1
KPB1-B	anti-PD1 + anti-CTLA4	17	CP-5082	GSE304115	GSM9143943	KPB1-B Tumor, anti-PD1 + anti-CTLA4, CP-5082	KPB1-B_CP-5082	1	0
KPB1-B	anti-PD1 + anti-CTLA4	17	CP-5083	GSE304115	GSM9143944	KPB1-B Tumor, anti-PD1 + anti-CTLA4, CP-5083	KPB1-B_CP-5083	1	0
KPB1-B	anti-PD1 + anti-CTLA4	17	CP-5084	GSE304115	GSM9143945	KPB1-B Tumor, anti-PD1 + anti-CTLA4, CP-5084	KPB1-B_CP-5084	1	0
KPB1-B	Carboplatin + Paclitaxel	65	CP-4520	GSE304115	GSM9143875	KPB1-B Tumor, Carboplatin + Paclitaxel, CP-4520	KPB1-B_CP-4520	0	1
KPB1-B	Carboplatin + Paclitaxel	65	CP-4521	GSE304115	GSM9143876	KPB1-B Tumor, Carboplatin + Paclitaxel, CP-4521	KPB1-B_CP-4521	0	1
KPB1-B	Carboplatin + Paclitaxel	65	CP-4522	GSE304115	GSM9143877	KPB1-B Tumor, Carboplatin + Paclitaxel, CP-4522	KPB1-B_CP-4522	0	1
KPB25L	anti-PD1 + anti-CTLA4	23	CP-2421	GSE124821	GSM3554691	KPB25L Tumor, anti-PD1 + anti-CTLA4, CP-2421	CP-2421	1	0
KPB25L	anti-PD1 + anti-CTLA4	23	CP-2422	GSE124821	GSM3554696	KPB25L Tumor, anti-PD1 + anti-CTLA4, CP-2422	CP-2422	1	0
KPB25L	anti-PD1 + anti-CTLA4	23	CP-2423	GSE124821	GSM3554697	KPB25L Tumor, anti-PD1 + anti-CTLA4, CP-2423	CP-2423	1	0
KPB25L	Carboplatin + Paclitaxel	57	CP-5306	GSE304115	GSM9143987	KPB25L Tumor, Carboplatin + Paclitaxel, CP-5306	KPB25L_CP-5306	0	1
KPB25L	Carboplatin + Paclitaxel	57	CP-5307	GSE304115	GSM9143988	KPB25L Tumor, Carboplatin + Paclitaxel, CP-5307	KPB25L_CP-5307	0	1
KPB25L	Carboplatin + Paclitaxel	57	CP-5308	GSE304115	GSM9143989	KPB25L Tumor, Carboplatin + Paclitaxel, CP-5308	KPB25L_CP-5308	0	1
KPB25L-UV	Carboplatin + Paclitaxel	72	CP-5097	GSE304115	GSM9143958	KPB25L-UV Tumor, Carboplatin + Paclitaxel, CP-5097	KPB25L_CP-5097	0	1
KPB25L-UV	Carboplatin + Paclitaxel	72	CP-5098	GSE304115	GSM9143959	KPB25L-UV Tumor, Carboplatin + Paclitaxel, CP-5098	KPB25L_CP-5098	0	1
KPB25L-UV	Carboplatin + Paclitaxel	72	CP-5099	GSE304115	GSM9143960	KPB25L-UV Tumor, Carboplatin + Paclitaxel, CP-5099	KPB25L_CP-5099	0	1
MMTV-Neu	anti-PD1 + anti-CTLA4	44	CP-4721	GSE304115	GSM9143916	MMTV-Neu Tumor, anti-PD1 + anti-CTLA4, CP-4721	MMTV-Neu_CP-4721	1	0
MMTV-Neu	anti-PD1 + anti-CTLA4	44	CP-4720	GSE304115	GSM9143915	MMTV-Neu Tumor, anti-PD1 + anti-CTLA4, CP-4720	MMTV-Neu_CP-4720	1	0
MMTV-Neu	anti-PD1 + anti-CTLA4	44	CP-4719	GSE304115	GSM9143914	MMTV-Neu Tumor, anti-PD1 + anti-CTLA4, CP-4719	MMTV-Neu_CP-4719	1	0
MMTV-Neu	Carboplatin + Paclitaxel	70	CP-5154	GSE304115	GSM9143978	MMTV-Neu Tumor, Carboplatin + Paclitaxel, CP-5154	MMTV-Neu_CP-5154	0	1
MMTV-Neu	Carboplatin + Paclitaxel	70	CP-5161	GSE304115	GSM9143979	MMTV-Neu Tumor, Carboplatin + Paclitaxel, CP-5161	MMTV-Neu_CP-5161	0	1
MMTV-Neu	Carboplatin + Paclitaxel	70	CP-5163	GSE304115	GSM9143980	MMTV-Neu Tumor, Carboplatin + Paclitaxel, CP-5163	MMTV-Neu_CP-5163	0	1
MMTV-PyMT	anti-PD1 + anti-CTLA4	27	CP-4734	GSE304115	GSM9143921	MMTV-PyMT Tumor, anti-PD1 + anti-CTLA4, CP-4734	MMTV-PyMT_CP-4734	1	0
MMTV-PyMT	anti-PD1 + anti-CTLA4	27	CP-4733	GSE304115	GSM9143920	MMTV-PyMT Tumor, anti-PD1 + anti-CTLA4, CP-4733	MMTV-PyMT_CP-4733	1	0
MMTV-PyMT	anti-PD1 + anti-CTLA4	27	CP-4735	GSE304115	GSM9143922	MMTV-PyMT Tumor, anti-PD1 + anti-CTLA4, CP-4735	MMTV-PyMT_CP-4735	1	0
MMTV-PyMT	Carboplatin + Paclitaxel	35	CP-5070	GSE304115	GSM9143931	MMTV-PyMT Tumor, Carboplatin + Paclitaxel, CP-5070	MMTV-PyMT_CP-5070	0	1
MMTV-PyMT	Carboplatin + Paclitaxel	35	CP-5071	GSE304115	GSM9143932	MMTV-PyMT Tumor, Carboplatin + Paclitaxel, CP-5071	MMTV-PyMT_CP-5071	0	1
MMTV-PyMT	Carboplatin + Paclitaxel	35	CP-5072	GSE304115	GSM9143933	MMTV-PyMT Tumor, Carboplatin + Paclitaxel, CP-5072	MMTV-PyMT_CP-5072	0	1
p53RB-426	anti-PD1 + anti-CTLA4	12	CP-5073	GSE304115	GSM9143934	p53RB-426 Tumor, anti-PD1 + anti-CTLA4, CP-5073	p53RB-426_CP-5073	1	0
p53RB-426	anti-PD1 + anti-CTLA4	12	CP-5074	GSE304115	GSM9143935	p53RB-426 Tumor, anti-PD1 + anti-CTLA4, CP-5074	p53RB-426_CP-5074	1	0
p53RB-426	anti-PD1 + anti-CTLA4	12	CP-5075	GSE304115	GSM9143936	p53RB-426 Tumor, anti-PD1 + anti-CTLA4, CP-5075	p53RB-426_CP-5075	1	0
p53RB-426	Carboplatin + Paclitaxel	9	CP-4264	GSE304115	GSM9143853	p53RB-426 Tumor, Carboplatin + Paclitaxel, CP-4264	p53RB-426_CP-4264	0	1
p53RB-426	Carboplatin + Paclitaxel	9	CP-4265	GSE304115	GSM9143854	p53RB-426 Tumor, Carboplatin + Paclitaxel, CP-4265	p53RB-426_CP-4265	0	1
p53RB-426	Carboplatin + Paclitaxel	9	CP-4266	GSE304115	GSM9143855	p53RB-426 Tumor, Carboplatin + Paclitaxel, CP-4266	p53RB-426_CP-4266	0	1
p53RB-624	anti-PD1 + anti-CTLA4	14	CP-5106	GSE304115	GSM9143967	p53RB-624 Tumor, anti-PD1 + anti-CTLA4, CP-5106	p53RB-624_CP-5106	1	0
p53RB-624	anti-PD1 + anti-CTLA4	14	CP-5107	GSE304115	GSM9143968	p53RB-624 Tumor, anti-PD1 + anti-CTLA4, CP-5107	p53RB-624_CP-5107	1	0
p53RB-624	anti-PD1 + anti-CTLA4	14	CP-5108	GSE304115	GSM9143969	p53RB-624 Tumor, anti-PD1 + anti-CTLA4, CP-5108	p53RB-624_CP-5108	1	0
p53RB-624	Carboplatin + Paclitaxel	19	CP-4532	GSE304115	GSM9143881	p53RB-624 Tumor, Carboplatin + Paclitaxel, CP-4532	p53RB-624_CP-4532	0	1
p53RB-624	Carboplatin + Paclitaxel	19	CP-4533	GSE304115	GSM9143882	p53RB-624 Tumor, Carboplatin + Paclitaxel, CP-4533	p53RB-624_CP-4533	0	1
p53RB-624	Carboplatin + Paclitaxel	19	CP-4534	GSE304115	GSM9143883	p53RB-624 Tumor, Carboplatin + Paclitaxel, CP-4534	p53RB-624_CP-4534	0	1
p53RB-626	anti-PD1 + anti-CTLA4	10	CP-4691	GSE304115	GSM9143905	p53RB-626 Tumor, anti-PD1 + anti-CTLA4, CP-4691	p53RB-626_CP-4691	1	0
p53RB-626	anti-PD1 + anti-CTLA4	10	CP-4692	GSE304115	GSM9143906	p53RB-626 Tumor, anti-PD1 + anti-CTLA4, CP-4692	p53RB-626_CP-4692	1	0
p53RB-626	anti-PD1 + anti-CTLA4	10	CP-4693	GSE304115	GSM9143907	p53RB-626 Tumor, anti-PD1 + anti-CTLA4, CP-4693	p53RB-626_CP-4693	1	0
p53RB-626	Carboplatin + Paclitaxel	14	CP-4103	GSE304115	GSM9143844	p53RB-626 Tumor, Carboplatin + Paclitaxel, CP-4103	p53RB-626_CP-4103	0	1
p53RB-626	Carboplatin + Paclitaxel	14	CP-4104	GSE304115	GSM9143845	p53RB-626 Tumor, Carboplatin + Paclitaxel, CP-4104	p53RB-626_CP-4104	0	1
p53RB-626	Carboplatin + Paclitaxel	14	CP-4105	GSE304115	GSM9143846	p53RB-626 Tumor, Carboplatin + Paclitaxel, CP-4105	p53RB-626_CP-4105	0	1
T11	anti-PD1 + anti-CTLA4	12	CP-2405	GSE124821	GSM3554892	T11 Tumor, anti-PD1 + anti-CTLA4, CP-2405	CP-2405	1	0
T11	anti-PD1 + anti-CTLA4	12	CP-2407	GSE124821	GSM3554894	T11 Tumor, anti-PD1 + anti-CTLA4, CP-2407	CP-2407	1	0
T11	anti-PD1 + anti-CTLA4	12	CP-2408	GSE124821	GSM3554895	T11 Tumor, anti-PD1 + anti-CTLA4, CP-2408	CP-2408	1	0
T11	Carboplatin + Paclitaxel	16	CP-5309	GSE304115	GSM9143990	T11 Tumor, Carboplatin + Paclitaxel, CP-5309	T11_CP-5309	0	1
T11	Carboplatin + Paclitaxel	16	CP-5310	GSE304115	GSM9143991	T11 Tumor, Carboplatin + Paclitaxel, CP-5310	T11_CP-5310	0	1
T11	Carboplatin + Paclitaxel	16	CP-5311	GSE304115	GSM9143992	T11 Tumor, Carboplatin + Paclitaxel, CP-5311	T11_CP-5311	0	1
T11-APOBEC	anti-PD1 + anti-CTLA4	38	CP-2417	GSE124821	GSM3554900	T11-APOBEC Tumor, anti-PD1 + anti-CTLA4, CP-2417	CP-2417	1	0
T11-APOBEC	anti-PD1 + anti-CTLA4	38	CP-2418	GSE124821	GSM3554901	T11-APOBEC Tumor, anti-PD1 + anti-CTLA4, CP-2418	CP-2418	1	0
T11-APOBEC	anti-PD1 + anti-CTLA4	38	CP-2419	GSE124821	GSM3554903	T11-APOBEC Tumor, anti-PD1 + anti-CTLA4, CP-2419	CP-2419	1	0
T11-APOBEC	Carboplatin + Paclitaxel	20	CP-5112	GSE304115	GSM9143973	T11-APOBEC Tumor, Carboplatin + Paclitaxel, CP-5112	T11-APOBEC_CP-5112	0	1
T11-APOBEC	Carboplatin + Paclitaxel	20	CP-5113	GSE304115	GSM9143974	T11-APOBEC Tumor, Carboplatin + Paclitaxel, CP-5113	T11-APOBEC_CP-5113	0	1
T11-APOBEC	Carboplatin + Paclitaxel	20	CP-5114	GSE304115	GSM9143975	T11-APOBEC Tumor, Carboplatin + Paclitaxel, CP-5114	T11-APOBEC_CP-5114	0	1
T11-UV	anti-PD1 + anti-CTLA4	24.5	CP-2299	GSE124821	GSM3554884	T11-UV Tumor, anti-PD1 + anti-CTLA4, CP-2299	CP-2299	1	0
T11-UV	anti-PD1 + anti-CTLA4	24.5	CP-2300	GSE124821	GSM3554885	T11-UV Tumor, anti-PD1 + anti-CTLA4, CP-2300	CP-2300	1	0
T11-UV	anti-PD1 + anti-CTLA4	24.5	CP-2301	GSE124821	GSM3554886	T11-UV Tumor, anti-PD1 + anti-CTLA4, CP-2301	CP-2301	1	0
T12	anti-PD1 + anti-CTLA4	23	CP-5109	GSE304115	GSM9143970	T12 Tumor, anti-PD1 + anti-CTLA4, CP-5109	T12_CP-5109	1	0
T12	anti-PD1 + anti-CTLA4	23	CP-5110	GSE304115	GSM9143971	T12 Tumor, anti-PD1 + anti-CTLA4, CP-5110	T12_CP-5110	1	0
T12	anti-PD1 + anti-CTLA4	23	CP-5111	GSE304115	GSM9143972	T12 Tumor, anti-PD1 + anti-CTLA4, CP-5111	T12_CP-5111	1	0
T12	Carboplatin + Paclitaxel	24	CP-4362	GSE304115	GSM9143868	T12 Tumor, Carboplatin + Paclitaxel, CP-4362	T12_CP-4362	0	1
T12	Carboplatin + Paclitaxel	24	CP-4363	GSE304115	GSM9143869	T12 Tumor, Carboplatin + Paclitaxel, CP-4363	T12_CP-4363	0	1
T12	Carboplatin + Paclitaxel	24	CP-4364	GSE304115	GSM9143870	T12 Tumor, Carboplatin + Paclitaxel, CP-4364	T12_CP-4364	0	1
