## Supplementary Figures and Tables for "Transcriptomic profiling of mouse mammary tumors enables prognostic and predictive biomarker discovery for human breast cancers": Supplementary_Table_2_Mouse_Survival_Endpoints.xlsx

### Sheet: Sheet1
Tumor_Model	Treatment	Time_To_Endpoint (Days)	Event
E0771	anti-PD1	28	1
E0771	anti-PD1	35	1
E0771	anti-PD1	40	1
E0771	anti-PD1	42	1
E0771	anti-PD1	54	1
E0771	anti-PD1	70	0
E0771	anti-PD1	70	0
E0771	anti-PD1	70	0
E0771	anti-PD1	70	0
E0771	anti-PD1	70	0
E0771	anti-PD1	70	0
2153	anti-PD1 + anti-CTLA4	9	1
2153	anti-PD1 + anti-CTLA4	9	1
2153	anti-PD1 + anti-CTLA4	9	1
2153	anti-PD1 + anti-CTLA4	9	1
2153	anti-PD1 + anti-CTLA4	9	1
2153	anti-PD1 + anti-CTLA4	9	1
2153	anti-PD1 + anti-CTLA4	9	1
2153	anti-PD1 + anti-CTLA4	9	1
2153	anti-PD1 + anti-CTLA4	9	1
2153	anti-PD1 + anti-CTLA4	9	1
2153	anti-PD1 + anti-CTLA4	10	1
2153	anti-PD1 + anti-CTLA4	10	1
2153	anti-PD1 + anti-CTLA4	10	1
2153	anti-PD1 + anti-CTLA4	10	1
2153	anti-PD1 + anti-CTLA4	10	1
2153	anti-PD1 + anti-CTLA4	10	1
2153	anti-PD1 + anti-CTLA4	10	1
2153	anti-PD1 + anti-CTLA4	10	1
2153	anti-PD1 + anti-CTLA4	11	1
2153	anti-PD1 + anti-CTLA4	12	1
2153	anti-PD1 + anti-CTLA4	12	1
2153	anti-PD1 + anti-CTLA4	14	1
2153	anti-PD1 + anti-CTLA4	14	1
2153	anti-PD1 + anti-CTLA4	14	1
2153	anti-PD1 + anti-CTLA4	14	1
2208	anti-PD1 + anti-CTLA4	7	1
2208	anti-PD1 + anti-CTLA4	13	1
2208	anti-PD1 + anti-CTLA4	14	1
2208	anti-PD1 + anti-CTLA4	16	1
2208	anti-PD1 + anti-CTLA4	17	1
2208	anti-PD1 + anti-CTLA4	17	1
2208	anti-PD1 + anti-CTLA4	17	1
2208	anti-PD1 + anti-CTLA4	18	1
2208	anti-PD1 + anti-CTLA4	18	1
2208	anti-PD1 + anti-CTLA4	18	1
2208	anti-PD1 + anti-CTLA4	20	1
2208	anti-PD1 + anti-CTLA4	21	1
2208	anti-PD1 + anti-CTLA4	21	1
2208	anti-PD1 + anti-CTLA4	21	1
2208	anti-PD1 + anti-CTLA4	22	1
2208	anti-PD1 + anti-CTLA4	22	1
2208	anti-PD1 + anti-CTLA4	23	1
2208	anti-PD1 + anti-CTLA4	23	1
2208	anti-PD1 + anti-CTLA4	23	1
2208	anti-PD1 + anti-CTLA4	23	1
2208	anti-PD1 + anti-CTLA4	24	1
2208	anti-PD1 + anti-CTLA4	24	1
2208	anti-PD1 + anti-CTLA4	24	1
2208	anti-PD1 + anti-CTLA4	25	1
2208	anti-PD1 + anti-CTLA4	25	1
2208	anti-PD1 + anti-CTLA4	25	1
2208	anti-PD1 + anti-CTLA4	25	1
2208	anti-PD1 + anti-CTLA4	26	1
2208	anti-PD1 + anti-CTLA4	32	1
2224	anti-PD1 + anti-CTLA4	9	1
2224	anti-PD1 + anti-CTLA4	9	1
2224	anti-PD1 + anti-CTLA4	9	1
2224	anti-PD1 + anti-CTLA4	9	1
2224	anti-PD1 + anti-CTLA4	9	1
2224	anti-PD1 + anti-CTLA4	9	1
2224	anti-PD1 + anti-CTLA4	9	1
2224	anti-PD1 + anti-CTLA4	11	1
2224	anti-PD1 + anti-CTLA4	11	1
2224	anti-PD1 + anti-CTLA4	12	1
2224	anti-PD1 + anti-CTLA4	12	1
2224	anti-PD1 + anti-CTLA4	13	1
2224	anti-PD1 + anti-CTLA4	14	1
2224	anti-PD1 + anti-CTLA4	14	1
2224	anti-PD1 + anti-CTLA4	14	1
2224	anti-PD1 + anti-CTLA4	14	1
2224	anti-PD1 + anti-CTLA4	14	1
2224	anti-PD1 + anti-CTLA4	14	1
2224	anti-PD1 + anti-CTLA4	15	1
2224	anti-PD1 + anti-CTLA4	15	1
2224	anti-PD1 + anti-CTLA4	15	1
2225	anti-PD1 + anti-CTLA4	4	1
2225	anti-PD1 + anti-CTLA4	5	1
2225	anti-PD1 + anti-CTLA4	6	1
2225	anti-PD1 + anti-CTLA4	6	1
2225	anti-PD1 + anti-CTLA4	6	1
2225	anti-PD1 + anti-CTLA4	7	1
2225	anti-PD1 + anti-CTLA4	7	1
2225	anti-PD1 + anti-CTLA4	8	1
2225	anti-PD1 + anti-CTLA4	8	1
2225	anti-PD1 + anti-CTLA4	8	1
2225	anti-PD1 + anti-CTLA4	8	1
2225	anti-PD1 + anti-CTLA4	9	1
2225	anti-PD1 + anti-CTLA4	9	1
2225	anti-PD1 + anti-CTLA4	9	1
2225	anti-PD1 + anti-CTLA4	9	1
2225	anti-PD1 + anti-CTLA4	9	1
2225	anti-PD1 + anti-CTLA4	10	1
2225	anti-PD1 + anti-CTLA4	10	1
2225	anti-PD1 + anti-CTLA4	10	1
2225	anti-PD1 + anti-CTLA4	11	1
2225	anti-PD1 + anti-CTLA4	11	1
2225	anti-PD1 + anti-CTLA4	12	1
2225	anti-PD1 + anti-CTLA4	12	1
2225	anti-PD1 + anti-CTLA4	12	1
2225	anti-PD1 + anti-CTLA4	14	1
2225	anti-PD1 + anti-CTLA4	14	1
2250	anti-PD1 + anti-CTLA4	13	1
2250	anti-PD1 + anti-CTLA4	13	1
2250	anti-PD1 + anti-CTLA4	13	1
2250	anti-PD1 + anti-CTLA4	14	1
2250	anti-PD1 + anti-CTLA4	14	1
2250	anti-PD1 + anti-CTLA4	14	1
2250	anti-PD1 + anti-CTLA4	14	1
2250	anti-PD1 + anti-CTLA4	14	1
2250	anti-PD1 + anti-CTLA4	16	1
2250	anti-PD1 + anti-CTLA4	16	1
2250	anti-PD1 + anti-CTLA4	17	1
2250	anti-PD1 + anti-CTLA4	18	1
2250	anti-PD1 + anti-CTLA4	20	1
2250	anti-PD1 + anti-CTLA4	20	1
2250	anti-PD1 + anti-CTLA4	21	1
2336	anti-PD1 + anti-CTLA4	9	1
2336	anti-PD1 + anti-CTLA4	9	1
2336	anti-PD1 + anti-CTLA4	10	1
2336	anti-PD1 + anti-CTLA4	11	1
2336	anti-PD1 + anti-CTLA4	11	1
2336	anti-PD1 + anti-CTLA4	11	1
2336	anti-PD1 + anti-CTLA4	11	1
2336	anti-PD1 + anti-CTLA4	12	1
2336	anti-PD1 + anti-CTLA4	13	1
2336	anti-PD1 + anti-CTLA4	14	1
2336	anti-PD1 + anti-CTLA4	14	1
2336	anti-PD1 + anti-CTLA4	14	1
2336	anti-PD1 + anti-CTLA4	16	1
2336	anti-PD1 + anti-CTLA4	16	1
2336	anti-PD1 + anti-CTLA4	16	1
2336	anti-PD1 + anti-CTLA4	17	1
2336	anti-PD1 + anti-CTLA4	17	1
2336	anti-PD1 + anti-CTLA4	18	1
2336	anti-PD1 + anti-CTLA4	18	1
2336	anti-PD1 + anti-CTLA4	18	1
2336	anti-PD1 + anti-CTLA4	19	1
2336	anti-PD1 + anti-CTLA4	19	1
2336	anti-PD1 + anti-CTLA4	20	1
2336	anti-PD1 + anti-CTLA4	21	1
2336	anti-PD1 + anti-CTLA4	21	1
2336	anti-PD1 + anti-CTLA4	21	1
2336	anti-PD1 + anti-CTLA4	21	1
2336	anti-PD1 + anti-CTLA4	21	1
2336	anti-PD1 + anti-CTLA4	23	1
2336	anti-PD1 + anti-CTLA4	24	1
2336	anti-PD1 + anti-CTLA4	24	1
2336	anti-PD1 + anti-CTLA4	24	1
2336	anti-PD1 + anti-CTLA4	24	1
2336	anti-PD1 + anti-CTLA4	24	1
2336	anti-PD1 + anti-CTLA4	30	1
9263	anti-PD1 + anti-CTLA4	9	1
9263	anti-PD1 + anti-CTLA4	9	1
9263	anti-PD1 + anti-CTLA4	9	1
9263	anti-PD1 + anti-CTLA4	9	1
9263	anti-PD1 + anti-CTLA4	10	1
9263	anti-PD1 + anti-CTLA4	10	1
9263	anti-PD1 + anti-CTLA4	10	1
4T1	anti-PD1 + anti-CTLA4	14	1
4T1	anti-PD1 + anti-CTLA4	14	1
4T1	anti-PD1 + anti-CTLA4	14	1
4T1	anti-PD1 + anti-CTLA4	14	1
4T1	anti-PD1 + anti-CTLA4	14	1
4T1	anti-PD1 + anti-CTLA4	15	1
4T1	anti-PD1 + anti-CTLA4	17	1
C3-TAG	anti-PD1 + anti-CTLA4	17	1
C3-TAG	anti-PD1 + anti-CTLA4	24	1
C3-TAG	anti-PD1 + anti-CTLA4	24	1
C3-TAG	anti-PD1 + anti-CTLA4	36	1
C3-TAG	anti-PD1 + anti-CTLA4	41	1
C3-TAG	anti-PD1 + anti-CTLA4	42	1
C3-TAG	anti-PD1 + anti-CTLA4	42	1
C3-TAG	anti-PD1 + anti-CTLA4	47	1
C3-TAG	anti-PD1 + anti-CTLA4	56	1
C3-TAG	anti-PD1 + anti-CTLA4	58	1
E0771	anti-PD1 + anti-CTLA4	25	1
E0771	anti-PD1 + anti-CTLA4	31	1
E0771	anti-PD1 + anti-CTLA4	31	1
E0771	anti-PD1 + anti-CTLA4	35	0
E0771	anti-PD1 + anti-CTLA4	70	1
E0771	anti-PD1 + anti-CTLA4	70	1
E0771	anti-PD1 + anti-CTLA4	70	1
E0771	anti-PD1 + anti-CTLA4	70	1
E0771	anti-PD1 + anti-CTLA4	70	1
E0771	anti-PD1 + anti-CTLA4	70	0
E0771	anti-PD1 + anti-CTLA4	70	0
E0771	anti-PD1 + anti-CTLA4	70	0
E0771	anti-PD1 + anti-CTLA4	70	0
E0771	anti-PD1 + anti-CTLA4	70	0
E0771	anti-PD1 + anti-CTLA4	70	0
E0771	anti-PD1 + anti-CTLA4	70	0
E0771	anti-PD1 + anti-CTLA4	70	0
E0771	anti-PD1 + anti-CTLA4	70	0
E0771	anti-PD1 + anti-CTLA4	70	0
E0771	anti-PD1 + anti-CTLA4	70	0
E0771	anti-PD1 + anti-CTLA4	70	0
E0771	anti-PD1 + anti-CTLA4	70	0
KPB1-A	anti-PD1 + anti-CTLA4	14	1
KPB1-A	anti-PD1 + anti-CTLA4	15	1
KPB1-A	anti-PD1 + anti-CTLA4	16	1
KPB1-A	anti-PD1 + anti-CTLA4	16	1
KPB1-A	anti-PD1 + anti-CTLA4	16	1
KPB1-A	anti-PD1 + anti-CTLA4	16	1
KPB1-A	anti-PD1 + anti-CTLA4	17	1
KPB1-A	anti-PD1 + anti-CTLA4	17	1
KPB1-A	anti-PD1 + anti-CTLA4	18	1
KPB1-A	anti-PD1 + anti-CTLA4	18	1
KPB1-A	anti-PD1 + anti-CTLA4	19	1
KPB1-A	anti-PD1 + anti-CTLA4	19	1
KPB1-A	anti-PD1 + anti-CTLA4	20	1
KPB1-A	anti-PD1 + anti-CTLA4	20	1
KPB1-A	anti-PD1 + anti-CTLA4	21	1
KPB1-A	anti-PD1 + anti-CTLA4	21	1
KPB1-A	anti-PD1 + anti-CTLA4	22	1
KPB1-B	anti-PD1 + anti-CTLA4	14	1
KPB1-B	anti-PD1 + anti-CTLA4	14	1
KPB1-B	anti-PD1 + anti-CTLA4	17	1
KPB1-B	anti-PD1 + anti-CTLA4	17	1
KPB1-B	anti-PD1 + anti-CTLA4	17	1
KPB1-B	anti-PD1 + anti-CTLA4	18	1
KPB1-B	anti-PD1 + anti-CTLA4	19	1
KPB25L	anti-PD1 + anti-CTLA4	14	1
KPB25L	anti-PD1 + anti-CTLA4	14	1
KPB25L	anti-PD1 + anti-CTLA4	17	1
KPB25L	anti-PD1 + anti-CTLA4	17	1
KPB25L	anti-PD1 + anti-CTLA4	17	1
KPB25L	anti-PD1 + anti-CTLA4	23	1
KPB25L	anti-PD1 + anti-CTLA4	23	1
KPB25L	anti-PD1 + anti-CTLA4	28	1
KPB25L	anti-PD1 + anti-CTLA4	33	1
KPB25L	anti-PD1 + anti-CTLA4	45	1
KPB25L	anti-PD1 + anti-CTLA4	45	1
KPB25L	anti-PD1 + anti-CTLA4	49	1
KPB25L	anti-PD1 + anti-CTLA4	66	1
KPB25L-APOBEC	anti-PD1 + anti-CTLA4	28	0
KPB25L-APOBEC	anti-PD1 + anti-CTLA4	43	1
KPB25L-APOBEC	anti-PD1 + anti-CTLA4	46	0
KPB25L-APOBEC	anti-PD1 + anti-CTLA4	47	1
KPB25L-APOBEC	anti-PD1 + anti-CTLA4	49	1
KPB25L-APOBEC	anti-PD1 + anti-CTLA4	52	1
KPB25L-APOBEC	anti-PD1 + anti-CTLA4	57	1
KPB25L-APOBEC	anti-PD1 + anti-CTLA4	64	1
KPB25L-APOBEC	anti-PD1 + anti-CTLA4	64	1
KPB25L-APOBEC	anti-PD1 + anti-CTLA4	66	0
KPB25L-APOBEC	anti-PD1 + anti-CTLA4	70	1
KPB25L-APOBEC	anti-PD1 + anti-CTLA4	84	1
KPB25L-APOBEC	anti-PD1 + anti-CTLA4	100	0
KPB25L-UV	anti-PD1 + anti-CTLA4	17	0
KPB25L-UV	anti-PD1 + anti-CTLA4	22	1
KPB25L-UV	anti-PD1 + anti-CTLA4	28	0
KPB25L-UV	anti-PD1 + anti-CTLA4	28	0
KPB25L-UV	anti-PD1 + anti-CTLA4	28	1
KPB25L-UV	anti-PD1 + anti-CTLA4	31	1
KPB25L-UV	anti-PD1 + anti-CTLA4	31	1
KPB25L-UV	anti-PD1 + anti-CTLA4	32	1
KPB25L-UV	anti-PD1 + anti-CTLA4	33	1
KPB25L-UV	anti-PD1 + anti-CTLA4	33	1
KPB25L-UV	anti-PD1 + anti-CTLA4	35	1
KPB25L-UV	anti-PD1 + anti-CTLA4	35	1
KPB25L-UV	anti-PD1 + anti-CTLA4	37	1
KPB25L-UV	anti-PD1 + anti-CTLA4	37	1
KPB25L-UV	anti-PD1 + anti-CTLA4	38	1
KPB25L-UV	anti-PD1 + anti-CTLA4	38	1
KPB25L-UV	anti-PD1 + anti-CTLA4	39	1
KPB25L-UV	anti-PD1 + anti-CTLA4	41	1
KPB25L-UV	anti-PD1 + anti-CTLA4	41	1
KPB25L-UV	anti-PD1 + anti-CTLA4	41	1
KPB25L-UV	anti-PD1 + anti-CTLA4	42	0
KPB25L-UV	anti-PD1 + anti-CTLA4	42	1
KPB25L-UV	anti-PD1 + anti-CTLA4	43	1
KPB25L-UV	anti-PD1 + anti-CTLA4	43	1
KPB25L-UV	anti-PD1 + anti-CTLA4	43	1
KPB25L-UV	anti-PD1 + anti-CTLA4	43	1
KPB25L-UV	anti-PD1 + anti-CTLA4	43	1
KPB25L-UV	anti-PD1 + anti-CTLA4	44	1
KPB25L-UV	anti-PD1 + anti-CTLA4	44	1
KPB25L-UV	anti-PD1 + anti-CTLA4	45	1
KPB25L-UV	anti-PD1 + anti-CTLA4	46	1
KPB25L-UV	anti-PD1 + anti-CTLA4	46	0
KPB25L-UV	anti-PD1 + anti-CTLA4	48	1
KPB25L-UV	anti-PD1 + anti-CTLA4	48	1
KPB25L-UV	anti-PD1 + anti-CTLA4	49	1
KPB25L-UV	anti-PD1 + anti-CTLA4	50	1
KPB25L-UV	anti-PD1 + anti-CTLA4	54	1
KPB25L-UV	anti-PD1 + anti-CTLA4	55	0
KPB25L-UV	anti-PD1 + anti-CTLA4	55	1
KPB25L-UV	anti-PD1 + anti-CTLA4	55	1
KPB25L-UV	anti-PD1 + anti-CTLA4	56	1
KPB25L-UV	anti-PD1 + anti-CTLA4	56	0
KPB25L-UV	anti-PD1 + anti-CTLA4	56	1
KPB25L-UV	anti-PD1 + anti-CTLA4	56	0
KPB25L-UV	anti-PD1 + anti-CTLA4	57	1
KPB25L-UV	anti-PD1 + anti-CTLA4	58	0
KPB25L-UV	anti-PD1 + anti-CTLA4	59	0
KPB25L-UV	anti-PD1 + anti-CTLA4	60	1
KPB25L-UV	anti-PD1 + anti-CTLA4	63	1
KPB25L-UV	anti-PD1 + anti-CTLA4	63	1
KPB25L-UV	anti-PD1 + anti-CTLA4	65	1
KPB25L-UV	anti-PD1 + anti-CTLA4	67	0
KPB25L-UV	anti-PD1 + anti-CTLA4	68	1
KPB25L-UV	anti-PD1 + anti-CTLA4	70	1
KPB25L-UV	anti-PD1 + anti-CTLA4	74	1
KPB25L-UV	anti-PD1 + anti-CTLA4	77	0
KPB25L-UV	anti-PD1 + anti-CTLA4	80	0
KPB25L-UV	anti-PD1 + anti-CTLA4	80	0
KPB25L-UV	anti-PD1 + anti-CTLA4	81	0
KPB25L-UV	anti-PD1 + anti-CTLA4	87	1
KPB25L-UV	anti-PD1 + anti-CTLA4	95	0
KPB25L-UV	anti-PD1 + anti-CTLA4	95	0
KPB25L-UV	anti-PD1 + anti-CTLA4	100	0
KPB25L-UV	anti-PD1 + anti-CTLA4	112	0
KPB25L-UV	anti-PD1 + anti-CTLA4	112	0
KPB25L-UV	anti-PD1 + anti-CTLA4	112	0
KPB25L-UV	anti-PD1 + anti-CTLA4	112	0
KPB25L-UV	anti-PD1 + anti-CTLA4	112	0
MMTV-Neu	anti-PD1 + anti-CTLA4	26	1
MMTV-Neu	anti-PD1 + anti-CTLA4	31	1
MMTV-Neu	anti-PD1 + anti-CTLA4	32	1
MMTV-Neu	anti-PD1 + anti-CTLA4	37	1
MMTV-Neu	anti-PD1 + anti-CTLA4	43	1
MMTV-Neu	anti-PD1 + anti-CTLA4	45	1
MMTV-Neu	anti-PD1 + anti-CTLA4	49	1
MMTV-Neu	anti-PD1 + anti-CTLA4	51	1
MMTV-Neu	anti-PD1 + anti-CTLA4	56	1
MMTV-Neu	anti-PD1 + anti-CTLA4	61	1
MMTV-PyMT	anti-PD1 + anti-CTLA4	22	1
MMTV-PyMT	anti-PD1 + anti-CTLA4	22	1
MMTV-PyMT	anti-PD1 + anti-CTLA4	22	1
MMTV-PyMT	anti-PD1 + anti-CTLA4	24	1
MMTV-PyMT	anti-PD1 + anti-CTLA4	24	1
MMTV-PyMT	anti-PD1 + anti-CTLA4	30	1
MMTV-PyMT	anti-PD1 + anti-CTLA4	30	1
MMTV-PyMT	anti-PD1 + anti-CTLA4	35	1
MMTV-PyMT	anti-PD1 + anti-CTLA4	36	1
MMTV-PyMT	anti-PD1 + anti-CTLA4	43	1
p53RB-426	anti-PD1 + anti-CTLA4	9	1
p53RB-426	anti-PD1 + anti-CTLA4	9	1
p53RB-426	anti-PD1 + anti-CTLA4	9	1
p53RB-426	anti-PD1 + anti-CTLA4	12	1
p53RB-426	anti-PD1 + anti-CTLA4	12	1
p53RB-426	anti-PD1 + anti-CTLA4	12	1
p53RB-426	anti-PD1 + anti-CTLA4	16	1
p53RB-624	anti-PD1 + anti-CTLA4	14	1
p53RB-624	anti-PD1 + anti-CTLA4	14	1
p53RB-624	anti-PD1 + anti-CTLA4	14	1
p53RB-624	anti-PD1 + anti-CTLA4	14	1
p53RB-624	anti-PD1 + anti-CTLA4	15	1
p53RB-624	anti-PD1 + anti-CTLA4	16	1
p53RB-624	anti-PD1 + anti-CTLA4	17	1
p53RB-626	anti-PD1 + anti-CTLA4	10	1
p53RB-626	anti-PD1 + anti-CTLA4	10	1
p53RB-626	anti-PD1 + anti-CTLA4	10	1
p53RB-626	anti-PD1 + anti-CTLA4	10	1
p53RB-626	anti-PD1 + anti-CTLA4	10	1
p53RB-626	anti-PD1 + anti-CTLA4	10	1
p53RB-626	anti-PD1 + anti-CTLA4	10	1
p53RB-626	anti-PD1 + anti-CTLA4	10	1
p53RB-626	anti-PD1 + anti-CTLA4	10	1
p53RB-626	anti-PD1 + anti-CTLA4	10	1
p53RB-626	anti-PD1 + anti-CTLA4	10	1
p53RB-626	anti-PD1 + anti-CTLA4	12	1
p53RB-626	anti-PD1 + anti-CTLA4	12	1
p53RB-626	anti-PD1 + anti-CTLA4	13	1
p53RB-626	anti-PD1 + anti-CTLA4	13	1
p53RB-626	anti-PD1 + anti-CTLA4	14	1
p53RB-626	anti-PD1 + anti-CTLA4	15	1
T11	anti-PD1 + anti-CTLA4	8	1
T11	anti-PD1 + anti-CTLA4	8	1
T11	anti-PD1 + anti-CTLA4	10	1
T11	anti-PD1 + anti-CTLA4	11	1
T11	anti-PD1 + anti-CTLA4	11	1
T11	anti-PD1 + anti-CTLA4	12	1
T11	anti-PD1 + anti-CTLA4	12	1
T11	anti-PD1 + anti-CTLA4	12	1
T11	anti-PD1 + anti-CTLA4	13	1
T11	anti-PD1 + anti-CTLA4	13	1
T11	anti-PD1 + anti-CTLA4	14	1
T11	anti-PD1 + anti-CTLA4	15	1
T11	anti-PD1 + anti-CTLA4	18	1
T11	anti-PD1 + anti-CTLA4	18	1
T11-APOBEC	anti-PD1 + anti-CTLA4	20	1
T11-APOBEC	anti-PD1 + anti-CTLA4	21	1
T11-APOBEC	anti-PD1 + anti-CTLA4	22	1
T11-APOBEC	anti-PD1 + anti-CTLA4	24	1
T11-APOBEC	anti-PD1 + anti-CTLA4	25	1
T11-APOBEC	anti-PD1 + anti-CTLA4	25	1
T11-APOBEC	anti-PD1 + anti-CTLA4	26	1
T11-APOBEC	anti-PD1 + anti-CTLA4	27	1
T11-APOBEC	anti-PD1 + anti-CTLA4	28	1
T11-APOBEC	anti-PD1 + anti-CTLA4	28	1
T11-APOBEC	anti-PD1 + anti-CTLA4	30	1
T11-APOBEC	anti-PD1 + anti-CTLA4	32	1
T11-APOBEC	anti-PD1 + anti-CTLA4	32	1
T11-APOBEC	anti-PD1 + anti-CTLA4	34	1
T11-APOBEC	anti-PD1 + anti-CTLA4	35	1
T11-APOBEC	anti-PD1 + anti-CTLA4	35	1
T11-APOBEC	anti-PD1 + anti-CTLA4	36	1
T11-APOBEC	anti-PD1 + anti-CTLA4	36	0
T11-APOBEC	anti-PD1 + anti-CTLA4	37	1
T11-APOBEC	anti-PD1 + anti-CTLA4	38	1
T11-APOBEC	anti-PD1 + anti-CTLA4	38	1
T11-APOBEC	anti-PD1 + anti-CTLA4	38	1
T11-APOBEC	anti-PD1 + anti-CTLA4	39	1
T11-APOBEC	anti-PD1 + anti-CTLA4	39	1
T11-APOBEC	anti-PD1 + anti-CTLA4	39	1
T11-APOBEC	anti-PD1 + anti-CTLA4	40	1
T11-APOBEC	anti-PD1 + anti-CTLA4	40	1
T11-APOBEC	anti-PD1 + anti-CTLA4	41	1
T11-APOBEC	anti-PD1 + anti-CTLA4	42	1
T11-APOBEC	anti-PD1 + anti-CTLA4	42	1
T11-APOBEC	anti-PD1 + anti-CTLA4	44	1
T11-APOBEC	anti-PD1 + anti-CTLA4	44	1
T11-APOBEC	anti-PD1 + anti-CTLA4	60	0
T11-APOBEC	anti-PD1 + anti-CTLA4	61	0
T11-APOBEC	anti-PD1 + anti-CTLA4	66	1
T11-APOBEC	anti-PD1 + anti-CTLA4	80	0
T11-APOBEC	anti-PD1 + anti-CTLA4	80	0
T11-APOBEC	anti-PD1 + anti-CTLA4	80	0
T11-APOBEC	anti-PD1 + anti-CTLA4	80	0
T11-APOBEC	anti-PD1 + anti-CTLA4	80	0
T11-UV	anti-PD1 + anti-CTLA4	17	1
T11-UV	anti-PD1 + anti-CTLA4	20	1
T11-UV	anti-PD1 + anti-CTLA4	24	1
T11-UV	anti-PD1 + anti-CTLA4	24	1
T11-UV	anti-PD1 + anti-CTLA4	24	1
T11-UV	anti-PD1 + anti-CTLA4	24	1
T11-UV	anti-PD1 + anti-CTLA4	24	1
T11-UV	anti-PD1 + anti-CTLA4	24	1
T11-UV	anti-PD1 + anti-CTLA4	25	1
T11-UV	anti-PD1 + anti-CTLA4	25	1
T11-UV	anti-PD1 + anti-CTLA4	26	1
T11-UV	anti-PD1 + anti-CTLA4	27	1
T11-UV	anti-PD1 + anti-CTLA4	28	1
T11-UV	anti-PD1 + anti-CTLA4	28	1
T11-UV	anti-PD1 + anti-CTLA4	29	1
T11-UV	anti-PD1 + anti-CTLA4	50	1
T12	anti-PD1 + anti-CTLA4	21	1
T12	anti-PD1 + anti-CTLA4	21	1
T12	anti-PD1 + anti-CTLA4	21	1
T12	anti-PD1 + anti-CTLA4	23	1
T12	anti-PD1 + anti-CTLA4	24	1
T12	anti-PD1 + anti-CTLA4	28	1
T12	anti-PD1 + anti-CTLA4	28	1
2153	Carboplatin + Paclitaxel	9	1
2153	Carboplatin + Paclitaxel	9	1
2153	Carboplatin + Paclitaxel	12	1
2153	Carboplatin + Paclitaxel	12	1
2153	Carboplatin + Paclitaxel	12	1
2153	Carboplatin + Paclitaxel	15	1
2153	Carboplatin + Paclitaxel	15	1
2153	Carboplatin + Paclitaxel	16	1
2208	Carboplatin + Paclitaxel	37	1
2208	Carboplatin + Paclitaxel	40	1
2208	Carboplatin + Paclitaxel	40	1
2208	Carboplatin + Paclitaxel	44	1
2208	Carboplatin + Paclitaxel	45	1
2208	Carboplatin + Paclitaxel	46	1
2208	Carboplatin + Paclitaxel	51	1
2208	Carboplatin + Paclitaxel	54	1
2224	Carboplatin + Paclitaxel	14	1
2224	Carboplatin + Paclitaxel	14	1
2224	Carboplatin + Paclitaxel	14	1
2224	Carboplatin + Paclitaxel	14	1
2224	Carboplatin + Paclitaxel	14	1
2224	Carboplatin + Paclitaxel	14	1
2224	Carboplatin + Paclitaxel	15	1
2224	Carboplatin + Paclitaxel	15	1
2225	Carboplatin + Paclitaxel	17	1
2225	Carboplatin + Paclitaxel	17	1
2225	Carboplatin + Paclitaxel	19	1
2225	Carboplatin + Paclitaxel	20	1
2225	Carboplatin + Paclitaxel	20	1
2225	Carboplatin + Paclitaxel	20	1
2225	Carboplatin + Paclitaxel	21	1
2250	Carboplatin + Paclitaxel	25	1
2250	Carboplatin + Paclitaxel	31	1
2250	Carboplatin + Paclitaxel	43	1
2250	Carboplatin + Paclitaxel	43	1
2250	Carboplatin + Paclitaxel	43	1
2250	Carboplatin + Paclitaxel	45	1
2250	Carboplatin + Paclitaxel	45	1
2250	Carboplatin + Paclitaxel	57	1
2250	Carboplatin + Paclitaxel	57	1
2250	Carboplatin + Paclitaxel	57	1
2250	Carboplatin + Paclitaxel	61	1
2250	Carboplatin + Paclitaxel	65	1
2250	Carboplatin + Paclitaxel	67	1
2250	Carboplatin + Paclitaxel	67	0
2250	Carboplatin + Paclitaxel	67	0
2336	Carboplatin + Paclitaxel	14	1
2336	Carboplatin + Paclitaxel	16	1
2336	Carboplatin + Paclitaxel	18	1
2336	Carboplatin + Paclitaxel	19	1
2336	Carboplatin + Paclitaxel	19	1
2336	Carboplatin + Paclitaxel	20	1
2336	Carboplatin + Paclitaxel	23	1
2336	Carboplatin + Paclitaxel	23	1
2336	Carboplatin + Paclitaxel	26	1
2336	Carboplatin + Paclitaxel	42	1
2336	Carboplatin + Paclitaxel	42	1
2336	Carboplatin + Paclitaxel	42	1
2336	Carboplatin + Paclitaxel	42	1
2336	Carboplatin + Paclitaxel	47	1
2336	Carboplatin + Paclitaxel	47	1
9263	Carboplatin + Paclitaxel	14	1
9263	Carboplatin + Paclitaxel	14	1
9263	Carboplatin + Paclitaxel	14	1
9263	Carboplatin + Paclitaxel	14	1
9263	Carboplatin + Paclitaxel	14	1
9263	Carboplatin + Paclitaxel	16	1
9263	Carboplatin + Paclitaxel	16	1
4T1	Carboplatin + Paclitaxel	14	1
4T1	Carboplatin + Paclitaxel	14	1
4T1	Carboplatin + Paclitaxel	14	1
4T1	Carboplatin + Paclitaxel	14	1
4T1	Carboplatin + Paclitaxel	17	1
4T1	Carboplatin + Paclitaxel	17	1
4T1	Carboplatin + Paclitaxel	17	1
C3-TAG	Carboplatin + Paclitaxel	14	1
C3-TAG	Carboplatin + Paclitaxel	21	1
C3-TAG	Carboplatin + Paclitaxel	28	1
C3-TAG	Carboplatin + Paclitaxel	35	1
C3-TAG	Carboplatin + Paclitaxel	39	1
C3-TAG	Carboplatin + Paclitaxel	49	1
C3-TAG	Carboplatin + Paclitaxel	63	1
C3-TAG	Carboplatin + Paclitaxel	63	1
C3-TAG	Carboplatin + Paclitaxel	67	1
C3-TAG	Carboplatin + Paclitaxel	70	1
E0771	Carboplatin + Paclitaxel	21	1
E0771	Carboplatin + Paclitaxel	23	1
E0771	Carboplatin + Paclitaxel	23	1
E0771	Carboplatin + Paclitaxel	23	1
E0771	Carboplatin + Paclitaxel	23	1
E0771	Carboplatin + Paclitaxel	27	1
E0771	Carboplatin + Paclitaxel	30	1
KPB1-A	Carboplatin + Paclitaxel	17	1
KPB1-A	Carboplatin + Paclitaxel	24	1
KPB1-A	Carboplatin + Paclitaxel	61	1
KPB1-A	Carboplatin + Paclitaxel	66	1
KPB1-A	Carboplatin + Paclitaxel	70	1
KPB1-A	Carboplatin + Paclitaxel	79	0
KPB1-A	Carboplatin + Paclitaxel	79	0
KPB1-A	Carboplatin + Paclitaxel	79	0
KPB1-B	Carboplatin + Paclitaxel	21	1
KPB1-B	Carboplatin + Paclitaxel	21	1
KPB1-B	Carboplatin + Paclitaxel	65	0
KPB1-B	Carboplatin + Paclitaxel	65	0
KPB1-B	Carboplatin + Paclitaxel	65	0
KPB1-B	Carboplatin + Paclitaxel	65	0
KPB1-B	Carboplatin + Paclitaxel	65	0
KPB25L	Carboplatin + Paclitaxel	57	0
KPB25L	Carboplatin + Paclitaxel	57	0
KPB25L	Carboplatin + Paclitaxel	57	0
KPB25L	Carboplatin + Paclitaxel	57	0
KPB25L	Carboplatin + Paclitaxel	57	0
KPB25L	Carboplatin + Paclitaxel	57	0
KPB25L	Carboplatin + Paclitaxel	57	0
KPB25L	Carboplatin + Paclitaxel	57	0
KPB25L-UV	Carboplatin + Paclitaxel	72	0
KPB25L-UV	Carboplatin + Paclitaxel	72	0
KPB25L-UV	Carboplatin + Paclitaxel	72	0
KPB25L-UV	Carboplatin + Paclitaxel	72	0
KPB25L-UV	Carboplatin + Paclitaxel	72	0
KPB25L-UV	Carboplatin + Paclitaxel	72	0
KPB25L-UV	Carboplatin + Paclitaxel	72	0
KPB25L-UV	Carboplatin + Paclitaxel	72	0
MMTV-Neu	Carboplatin + Paclitaxel	25	1
MMTV-Neu	Carboplatin + Paclitaxel	28	1
MMTV-Neu	Carboplatin + Paclitaxel	63	1
MMTV-Neu	Carboplatin + Paclitaxel	67	1
MMTV-Neu	Carboplatin + Paclitaxel	70	1
MMTV-Neu	Carboplatin + Paclitaxel	70	1
MMTV-Neu	Carboplatin + Paclitaxel	77	1
MMTV-Neu	Carboplatin + Paclitaxel	84	1
MMTV-Neu	Carboplatin + Paclitaxel	84	1
MMTV-Neu	Carboplatin + Paclitaxel	87	1
MMTV-PyMT	Carboplatin + Paclitaxel	31	1
MMTV-PyMT	Carboplatin + Paclitaxel	35	1
MMTV-PyMT	Carboplatin + Paclitaxel	35	1
MMTV-PyMT	Carboplatin + Paclitaxel	35	1
MMTV-PyMT	Carboplatin + Paclitaxel	35	1
MMTV-PyMT	Carboplatin + Paclitaxel	35	1
MMTV-PyMT	Carboplatin + Paclitaxel	35	1
MMTV-PyMT	Carboplatin + Paclitaxel	42	1
MMTV-PyMT	Carboplatin + Paclitaxel	49	1
MMTV-PyMT	Carboplatin + Paclitaxel	52	1
p53RB-426	Carboplatin + Paclitaxel	9	1
p53RB-426	Carboplatin + Paclitaxel	9	1
p53RB-426	Carboplatin + Paclitaxel	9	1
p53RB-426	Carboplatin + Paclitaxel	9	1
p53RB-426	Carboplatin + Paclitaxel	12	1
p53RB-426	Carboplatin + Paclitaxel	12	1
p53RB-426	Carboplatin + Paclitaxel	15	1
p53RB-624	Carboplatin + Paclitaxel	14	1
p53RB-624	Carboplatin + Paclitaxel	18	1
p53RB-624	Carboplatin + Paclitaxel	18	1
p53RB-624	Carboplatin + Paclitaxel	19	1
p53RB-624	Carboplatin + Paclitaxel	21	1
p53RB-624	Carboplatin + Paclitaxel	21	1
p53RB-624	Carboplatin + Paclitaxel	21	1
p53RB-626	Carboplatin + Paclitaxel	10	1
p53RB-626	Carboplatin + Paclitaxel	11	1
p53RB-626	Carboplatin + Paclitaxel	11	1
p53RB-626	Carboplatin + Paclitaxel	14	1
p53RB-626	Carboplatin + Paclitaxel	14	1
p53RB-626	Carboplatin + Paclitaxel	16	1
p53RB-626	Carboplatin + Paclitaxel	16	1
T11	Carboplatin + Paclitaxel	12	1
T11	Carboplatin + Paclitaxel	13	1
T11	Carboplatin + Paclitaxel	14	1
T11	Carboplatin + Paclitaxel	14	1
T11	Carboplatin + Paclitaxel	14	1
T11	Carboplatin + Paclitaxel	14	1
T11	Carboplatin + Paclitaxel	16	1
T11	Carboplatin + Paclitaxel	16	1
T11	Carboplatin + Paclitaxel	16	1
T11	Carboplatin + Paclitaxel	16	1
T11	Carboplatin + Paclitaxel	17	1
T11	Carboplatin + Paclitaxel	17	1
T11	Carboplatin + Paclitaxel	18	1
T11	Carboplatin + Paclitaxel	18	1
T11	Carboplatin + Paclitaxel	18	1
T11-APOBEC	Carboplatin + Paclitaxel	17	1
T11-APOBEC	Carboplatin + Paclitaxel	17	1
T11-APOBEC	Carboplatin + Paclitaxel	17	1
T11-APOBEC	Carboplatin + Paclitaxel	17	1
T11-APOBEC	Carboplatin + Paclitaxel	18	1
T11-APOBEC	Carboplatin + Paclitaxel	18	1
T11-APOBEC	Carboplatin + Paclitaxel	18	1
T11-APOBEC	Carboplatin + Paclitaxel	20	1
T11-APOBEC	Carboplatin + Paclitaxel	20	1
T11-APOBEC	Carboplatin + Paclitaxel	20	1
T11-APOBEC	Carboplatin + Paclitaxel	20	1
T11-APOBEC	Carboplatin + Paclitaxel	21	1
T11-APOBEC	Carboplatin + Paclitaxel	21	1
T11-APOBEC	Carboplatin + Paclitaxel	21	1
T11-APOBEC	Carboplatin + Paclitaxel	23	1
T11-APOBEC	Carboplatin + Paclitaxel	23	1
T12	Carboplatin + Paclitaxel	21	1
T12	Carboplatin + Paclitaxel	21	1
T12	Carboplatin + Paclitaxel	21	1
T12	Carboplatin + Paclitaxel	24	1
T12	Carboplatin + Paclitaxel	24	1
T12	Carboplatin + Paclitaxel	24	1
T12	Carboplatin + Paclitaxel	27	1
E0771	CD40-Ag	24	1
E0771	CD40-Ag	29	1
E0771	CD40-Ag	35	1
E0771	CD40-Ag	47	1
E0771	CD40-Ag	66	1
E0771	CD40-Ag	70	0
E0771	CD40-Ag	70	0
E0771	CD40-Ag	70	0
E0771	CD40-Ag	70	0
E0771	CD40-Ag	70	0
E0771	CD40-Ag	70	0
2153	CD40-Ag + anti-PD1	9	1
2153	CD40-Ag + anti-PD1	10	1
2153	CD40-Ag + anti-PD1	10	1
2153	CD40-Ag + anti-PD1	12	1
2153	CD40-Ag + anti-PD1	12	1
2153	CD40-Ag + anti-PD1	13	1
2153	CD40-Ag + anti-PD1	15	1
2208	CD40-Ag + anti-PD1	26	1
2208	CD40-Ag + anti-PD1	28	1
2208	CD40-Ag + anti-PD1	28	1
2208	CD40-Ag + anti-PD1	28	1
2208	CD40-Ag + anti-PD1	28	1
2208	CD40-Ag + anti-PD1	28	1
2208	CD40-Ag + anti-PD1	30	1
2208	CD40-Ag + anti-PD1	31	1
2208	CD40-Ag + anti-PD1	32	1
2224	CD40-Ag + anti-PD1	14	1
2224	CD40-Ag + anti-PD1	14	1
2224	CD40-Ag + anti-PD1	14	1
2224	CD40-Ag + anti-PD1	15	1
2224	CD40-Ag + anti-PD1	15	1
2224	CD40-Ag + anti-PD1	15	1
2224	CD40-Ag + anti-PD1	17	1
2224	CD40-Ag + anti-PD1	20	1
2224	CD40-Ag + anti-PD1	20	1
2225	CD40-Ag + anti-PD1	8	1
2225	CD40-Ag + anti-PD1	9	1
2225	CD40-Ag + anti-PD1	9	1
2225	CD40-Ag + anti-PD1	10	1
2225	CD40-Ag + anti-PD1	11	1
2225	CD40-Ag + anti-PD1	11	1
2225	CD40-Ag + anti-PD1	11	1
2225	CD40-Ag + anti-PD1	11	1
2225	CD40-Ag + anti-PD1	12	1
2336	CD40-Ag + anti-PD1	14	1
2336	CD40-Ag + anti-PD1	14	1
2336	CD40-Ag + anti-PD1	16	1
2336	CD40-Ag + anti-PD1	17	1
2336	CD40-Ag + anti-PD1	18	1
2336	CD40-Ag + anti-PD1	20	1
2336	CD40-Ag + anti-PD1	20	1
2336	CD40-Ag + anti-PD1	20	1
2336	CD40-Ag + anti-PD1	23	1
E0771	CD40-Ag + anti-PD1	23	1
E0771	CD40-Ag + anti-PD1	28	1
E0771	CD40-Ag + anti-PD1	30	1
E0771	CD40-Ag + anti-PD1	70	0
E0771	CD40-Ag + anti-PD1	70	0
E0771	CD40-Ag + anti-PD1	70	0
E0771	CD40-Ag + anti-PD1	70	0
E0771	CD40-Ag + anti-PD1	70	0
E0771	CD40-Ag + anti-PD1	70	0
E0771	CD40-Ag + anti-PD1	70	0
E0771	CD40-Ag + anti-PD1	70	0
E0771	CD40-Ag + anti-PD1	70	0
E0771	CD40-Ag + anti-PD1	70	0
E0771	CD40-Ag + anti-PD1	70	0
2153	Untreated	7	1
2153	Untreated	8	1
2153	Untreated	9	1
2153	Untreated	9	1
2153	Untreated	9	1
2153	Untreated	9	1
2153	Untreated	9	1
2153	Untreated	9	1
2153	Untreated	9	1
2153	Untreated	9	1
2153	Untreated	9	1
2153	Untreated	9	1
2153	Untreated	9	1
2153	Untreated	9	1
2153	Untreated	9	1
2153	Untreated	9	1
2153	Untreated	10	1
2153	Untreated	10	1
2153	Untreated	10	1
2153	Untreated	10	1
2153	Untreated	10	1
2153	Untreated	10	1
2153	Untreated	10	1
2153	Untreated	10	1
2153	Untreated	11	1
2153	Untreated	11	1
2153	Untreated	11	1
2153	Untreated	11	1
2153	Untreated	11	1
2153	Untreated	11	1
2153	Untreated	11	1
2153	Untreated	11	1
2153	Untreated	12	1
2153	Untreated	12	1
2153	Untreated	13	1
2153	Untreated	13	1
2153	Untreated	13	1
2153	Untreated	14	1
2153	Untreated	14	1
2153	Untreated	14	1
2153	Untreated	14	1
2153	Untreated	14	1
2153	Untreated	14	1
2153	Untreated	15	1
2153	Untreated	17	1
2153	Untreated	18	1
2208	Untreated	11	1
2208	Untreated	13	1
2208	Untreated	14	1
2208	Untreated	14	1
2208	Untreated	14	1
2208	Untreated	17	1
2208	Untreated	17	1
2208	Untreated	17	1
2208	Untreated	18	1
2208	Untreated	18	1
2208	Untreated	18	1
2208	Untreated	19	1
2208	Untreated	19	1
2208	Untreated	20	1
2208	Untreated	20	1
2208	Untreated	20	1
2208	Untreated	20	1
2208	Untreated	21	1
2208	Untreated	21	1
2208	Untreated	21	1
2208	Untreated	21	1
2208	Untreated	22	1
2208	Untreated	22	1
2208	Untreated	22	1
2208	Untreated	23	1
2208	Untreated	23	1
2208	Untreated	23	1
2208	Untreated	23	1
2208	Untreated	23	1
2208	Untreated	23	1
2208	Untreated	23	1
2208	Untreated	23	1
2208	Untreated	24	1
2208	Untreated	24	1
2208	Untreated	25	1
2208	Untreated	25	1
2208	Untreated	25	1
2208	Untreated	27	1
2208	Untreated	28	1
2208	Untreated	28	1
2224	Untreated	6	1
2224	Untreated	6	1
2224	Untreated	6	1
2224	Untreated	6	1
2224	Untreated	6	1
2224	Untreated	6	1
2224	Untreated	9	1
2224	Untreated	9	1
2224	Untreated	9	1
2224	Untreated	9	1
2224	Untreated	9	1
2224	Untreated	9	1
2224	Untreated	9	1
2224	Untreated	9	1
2224	Untreated	9	1
2224	Untreated	11	1
2224	Untreated	11	1
2224	Untreated	12	1
2224	Untreated	13	1
2224	Untreated	14	1
2224	Untreated	14	1
2224	Untreated	14	1
2224	Untreated	14	1
2224	Untreated	14	1
2224	Untreated	14	1
2224	Untreated	14	1
2224	Untreated	14	1
2224	Untreated	14	1
2224	Untreated	14	1
2224	Untreated	14	1
2224	Untreated	15	1
2224	Untreated	15	1
2224	Untreated	16	1
2224	Untreated	16	1
2225	Untreated	6	1
2225	Untreated	6	1
2225	Untreated	6	1
2225	Untreated	6	1
2225	Untreated	7	1
2225	Untreated	7	1
2225	Untreated	7	1
2225	Untreated	8	1
2225	Untreated	8	1
2225	Untreated	8	1
2225	Untreated	8	1
2225	Untreated	8	1
2225	Untreated	8	1
2225	Untreated	9	1
2225	Untreated	11	1
2225	Untreated	11	1
2225	Untreated	11	1
2225	Untreated	11	1
2225	Untreated	11	1
2225	Untreated	11	1
2225	Untreated	11	1
2225	Untreated	11	1
2225	Untreated	13	1
2225	Untreated	13	1
2225	Untreated	14	1
2225	Untreated	14	1
2225	Untreated	14	1
2225	Untreated	14	1
2225	Untreated	14	1
2225	Untreated	14	1
2225	Untreated	16	1
2225	Untreated	16	1
2225	Untreated	16	1
2225	Untreated	16	1
2225	Untreated	16	1
2225	Untreated	16	1
2225	Untreated	16	1
2225	Untreated	17	1
2225	Untreated	17	1
2225	Untreated	17	1
2225	Untreated	18	1
2225	Untreated	18	1
2225	Untreated	18	1
2225	Untreated	20	1
2225	Untreated	20	1
2225	Untreated	20	1
2250	Untreated	13	1
2250	Untreated	13	1
2250	Untreated	13	1
2250	Untreated	13	1
2250	Untreated	14	1
2250	Untreated	14	1
2250	Untreated	15	1
2250	Untreated	15	1
2250	Untreated	15	1
2250	Untreated	15	1
2250	Untreated	15	1
2250	Untreated	15	1
2250	Untreated	15	1
2250	Untreated	15	1
2250	Untreated	16	1
2250	Untreated	16	1
2250	Untreated	16	1
2250	Untreated	16	1
2250	Untreated	16	1
2250	Untreated	17	1
2250	Untreated	17	1
2250	Untreated	17	1
2250	Untreated	19	1
2250	Untreated	20	1
2250	Untreated	20	1
2250	Untreated	21	1
2250	Untreated	21	1
2250	Untreated	22	1
2250	Untreated	25	1
2336	Untreated	10	1
2336	Untreated	10	1
2336	Untreated	11	1
2336	Untreated	12	1
2336	Untreated	12	1
2336	Untreated	12	1
2336	Untreated	13	1
2336	Untreated	13	1
2336	Untreated	13	1
2336	Untreated	13	1
2336	Untreated	13	1
2336	Untreated	14	1
2336	Untreated	14	1
2336	Untreated	14	1
2336	Untreated	14	1
2336	Untreated	14	1
2336	Untreated	14	1
2336	Untreated	14	1
2336	Untreated	15	1
2336	Untreated	15	1
2336	Untreated	15	1
2336	Untreated	16	1
2336	Untreated	16	1
2336	Untreated	16	1
2336	Untreated	16	1
2336	Untreated	16	1
2336	Untreated	16	1
2336	Untreated	17	1
2336	Untreated	18	1
2336	Untreated	19	1
2336	Untreated	19	1
2336	Untreated	19	1
2336	Untreated	20	1
2336	Untreated	20	1
2336	Untreated	21	1
2336	Untreated	21	1
2336	Untreated	21	1
2336	Untreated	22	1
2336	Untreated	23	1
2336	Untreated	23	1
2336	Untreated	24	1
2336	Untreated	25	1
2336	Untreated	25	1
9263	Untreated	10	1
9263	Untreated	10	1
9263	Untreated	10	1
9263	Untreated	10	1
9263	Untreated	10	1
9263	Untreated	10	1
9263	Untreated	11	1
9263	Untreated	12	1
9263	Untreated	14	1
9263	Untreated	14	1
9263	Untreated	14	1
9263	Untreated	14	1
9263	Untreated	14	1
9263	Untreated	15	1
9263	Untreated	15	1
9263	Untreated	15	1
9263	Untreated	15	1
9263	Untreated	15	1
9263	Untreated	15	1
9263	Untreated	16	1
9263	Untreated	16	1
9263	Untreated	19	1
9263	Untreated	19	1
9263	Untreated	19	1
9263	Untreated	19	1
4T1	Untreated	14	1
4T1	Untreated	14	1
4T1	Untreated	14	1
4T1	Untreated	14	1
4T1	Untreated	14	1
4T1	Untreated	16	1
4T1	Untreated	16	1
4T1	Untreated	17	1
4T1	Untreated	17	1
4T1	Untreated	17	1
4T1	Untreated	18	1
4T1	Untreated	18	1
C3-TAG	Untreated	14	1
C3-TAG	Untreated	15	1
C3-TAG	Untreated	15	1
C3-TAG	Untreated	19	1
C3-TAG	Untreated	19	1
C3-TAG	Untreated	19	1
C3-TAG	Untreated	21	1
C3-TAG	Untreated	21	1
C3-TAG	Untreated	21	1
C3-TAG	Untreated	21	1
C3-TAG	Untreated	24	1
C3-TAG	Untreated	26	1
C3-TAG	Untreated	26	1
C3-TAG	Untreated	27	1
C3-TAG	Untreated	28	1
C3-TAG	Untreated	28	1
C3-TAG	Untreated	28	1
C3-TAG	Untreated	28	1
C3-TAG	Untreated	28	1
C3-TAG	Untreated	29	1
C3-TAG	Untreated	29	1
C3-TAG	Untreated	29	1
C3-TAG	Untreated	31	1
C3-TAG	Untreated	32	1
C3-TAG	Untreated	33	1
C3-TAG	Untreated	33	1
C3-TAG	Untreated	35	1
C3-TAG	Untreated	35	1
C3-TAG	Untreated	39	1
C3-TAG	Untreated	39	1
E0771	Untreated	17	1
E0771	Untreated	18	1
E0771	Untreated	19	1
E0771	Untreated	21	1
E0771	Untreated	21	1
E0771	Untreated	23	1
E0771	Untreated	23	1
E0771	Untreated	23	1
E0771	Untreated	24	1
E0771	Untreated	24	1
E0771	Untreated	24	1
E0771	Untreated	25	1
E0771	Untreated	25	1
E0771	Untreated	25	1
E0771	Untreated	25	1
E0771	Untreated	25	1
E0771	Untreated	26	1
E0771	Untreated	27	1
E0771	Untreated	27	1
E0771	Untreated	28	1
E0771	Untreated	28	1
E0771	Untreated	29	1
E0771	Untreated	35	1
EGAN-ILC	Untreated	13	1
EGAN-ILC	Untreated	30	1
EGAN-ILC	Untreated	30	1
EGAN-ILC	Untreated	34	1
EGAN-ILC	Untreated	34	1
EGAN-ILC	Untreated	34	1
EGAN-ILC	Untreated	34	1
EGAN-ILC	Untreated	37	1
EGAN-ILC	Untreated	37	1
EGAN-ILC	Untreated	37	1
K14-TRT	Untreated	7	1
K14-TRT	Untreated	10	1
K14-TRT	Untreated	10	1
K14-TRT	Untreated	11	1
K14-TRT	Untreated	14	1
K14-TRT	Untreated	14	1
K14-TRT	Untreated	14	1
K14-TRT	Untreated	14	1
K14-TRT	Untreated	14	1
K14-TRT	Untreated	14	1
K14-TRT	Untreated	14	1
K14-TRT	Untreated	17	1
K14-TRT	Untreated	17	1
K14-TRT	Untreated	17	1
K14-TRT	Untreated	17	1
K14-TRT	Untreated	17	1
K14-TRT	Untreated	18	1
K14-TRT	Untreated	19	1
K14-TRT	Untreated	19	1
K14-TRT	Untreated	19	1
K14-TRT	Untreated	24	1
K14-TRT	Untreated	32	1
KPB1-A	Untreated	14	1
KPB1-A	Untreated	14	1
KPB1-A	Untreated	14	1
KPB1-A	Untreated	14	1
KPB1-A	Untreated	14	1
KPB1-A	Untreated	14	1
KPB1-A	Untreated	14	1
KPB1-A	Untreated	14	1
KPB1-A	Untreated	14	1
KPB1-A	Untreated	14	1
KPB1-A	Untreated	14	1
KPB1-A	Untreated	14	1
KPB1-A	Untreated	14	1
KPB1-A	Untreated	14	1
KPB1-A	Untreated	14	1
KPB1-A	Untreated	14	1
KPB1-A	Untreated	14	1
KPB1-A	Untreated	15	1
KPB1-A	Untreated	16	1
KPB1-A	Untreated	16	1
KPB1-A	Untreated	16	1
KPB1-A	Untreated	16	1
KPB1-A	Untreated	16	1
KPB1-A	Untreated	17	1
KPB1-A	Untreated	18	1
KPB1-A	Untreated	18	1
KPB1-A	Untreated	18	1
KPB1-A	Untreated	18	1
KPB1-A	Untreated	19	1
KPB1-A	Untreated	20	1
KPB1-A	Untreated	20	1
KPB1-A	Untreated	20	1
KPB1-A	Untreated	20	1
KPB1-A	Untreated	21	1
KPB1-A	Untreated	21	1
KPB1-A	Untreated	21	1
KPB1-A	Untreated	24	1
KPB1-A	Untreated	28	1
KPB1-B	Untreated	7	1
KPB1-B	Untreated	7	1
KPB1-B	Untreated	7	1
KPB1-B	Untreated	7	1
KPB1-B	Untreated	12	1
KPB1-B	Untreated	12	1
KPB1-B	Untreated	14	1
KPB1-B	Untreated	14	1
KPB1-B	Untreated	14	1
KPB1-B	Untreated	14	1
KPB1-B	Untreated	14	1
KPB1-B	Untreated	14	1
KPB1-B	Untreated	14	1
KPB1-B	Untreated	14	1
KPB1-B	Untreated	14	1
KPB1-B	Untreated	14	1
KPB1-B	Untreated	14	1
KPB1-B	Untreated	14	1
KPB1-B	Untreated	16	1
KPB1-B	Untreated	17	1
KPB1-B	Untreated	17	1
KPB1-B	Untreated	17	1
KPB1-B	Untreated	17	1
KPB1-B	Untreated	17	1
KPB1-B	Untreated	17	1
KPB1-B	Untreated	19	1
KPB1-B	Untreated	21	1
KPB25L	Untreated	7	1
KPB25L	Untreated	7	1
KPB25L	Untreated	9	1
KPB25L	Untreated	10	1
KPB25L	Untreated	11	1
KPB25L	Untreated	11	1
KPB25L	Untreated	11	1
KPB25L	Untreated	14	1
KPB25L	Untreated	17	1
KPB25L	Untreated	18	1
KPB25L	Untreated	19	1
KPB25L	Untreated	21	1
KPB25L	Untreated	22	1
KPB25L	Untreated	25	1
KPB25L	Untreated	25	1
KPB25L	Untreated	26	1
KPB25L	Untreated	26	1
KPB25L	Untreated	26	1
KPB25L	Untreated	28	1
KPB25L	Untreated	28	1
KPB25L	Untreated	30	1
KPB25L	Untreated	33	1
KPB25L	Untreated	36	1
KPB25L-APOBEC	Untreated	33	1
KPB25L-APOBEC	Untreated	34	1
KPB25L-APOBEC	Untreated	35	1
KPB25L-APOBEC	Untreated	38	1
KPB25L-APOBEC	Untreated	42	1
KPB25L-APOBEC	Untreated	43	1
KPB25L-APOBEC	Untreated	45	1
KPB25L-APOBEC	Untreated	45	1
KPB25L-APOBEC	Untreated	47	1
KPB25L-APOBEC	Untreated	49	1
KPB25L-APOBEC	Untreated	53	1
KPB25L-UV	Untreated	14	1
KPB25L-UV	Untreated	16	1
KPB25L-UV	Untreated	20	1
KPB25L-UV	Untreated	21	1
KPB25L-UV	Untreated	21	1
KPB25L-UV	Untreated	23	1
KPB25L-UV	Untreated	23	1
KPB25L-UV	Untreated	23	1
KPB25L-UV	Untreated	24	1
KPB25L-UV	Untreated	27	1
KPB25L-UV	Untreated	27	1
KPB25L-UV	Untreated	28	1
KPB25L-UV	Untreated	28	1
KPB25L-UV	Untreated	28	1
KPB25L-UV	Untreated	28	1
KPB25L-UV	Untreated	29	1
KPB25L-UV	Untreated	29	1
KPB25L-UV	Untreated	30	1
KPB25L-UV	Untreated	30	1
KPB25L-UV	Untreated	30	1
KPB25L-UV	Untreated	31	1
KPB25L-UV	Untreated	31	1
KPB25L-UV	Untreated	31	1
KPB25L-UV	Untreated	32	1
KPB25L-UV	Untreated	32	1
KPB25L-UV	Untreated	32	1
KPB25L-UV	Untreated	32	1
KPB25L-UV	Untreated	33	1
KPB25L-UV	Untreated	34	1
KPB25L-UV	Untreated	34	1
KPB25L-UV	Untreated	35	1
KPB25L-UV	Untreated	35	1
KPB25L-UV	Untreated	35	1
KPB25L-UV	Untreated	35	1
KPB25L-UV	Untreated	35	1
KPB25L-UV	Untreated	35	1
KPB25L-UV	Untreated	36	1
KPB25L-UV	Untreated	36	1
KPB25L-UV	Untreated	37	1
KPB25L-UV	Untreated	37	1
KPB25L-UV	Untreated	37	1
KPB25L-UV	Untreated	37	1
KPB25L-UV	Untreated	38	1
KPB25L-UV	Untreated	38	1
KPB25L-UV	Untreated	39	1
KPB25L-UV	Untreated	39	1
KPB25L-UV	Untreated	39	1
KPB25L-UV	Untreated	39	1
KPB25L-UV	Untreated	39	1
KPB25L-UV	Untreated	40	1
KPB25L-UV	Untreated	40	1
KPB25L-UV	Untreated	42	1
KPB25L-UV	Untreated	42	1
KPB25L-UV	Untreated	42	1
KPB25L-UV	Untreated	42	0
KPB25L-UV	Untreated	42	1
KPB25L-UV	Untreated	43	1
KPB25L-UV	Untreated	43	1
KPB25L-UV	Untreated	43	1
KPB25L-UV	Untreated	44	1
KPB25L-UV	Untreated	44	1
KPB25L-UV	Untreated	45	1
KPB25L-UV	Untreated	46	1
KPB25L-UV	Untreated	46	1
KPB25L-UV	Untreated	49	1
KPB25L-UV	Untreated	51	1
KPB25L-UV	Untreated	52	1
KPB25L-UV	Untreated	64	1
MMTV-Neu	Untreated	14	1
MMTV-Neu	Untreated	14	1
MMTV-Neu	Untreated	19	1
MMTV-Neu	Untreated	20	1
MMTV-Neu	Untreated	21	1
MMTV-Neu	Untreated	21	1
MMTV-Neu	Untreated	21	1
MMTV-Neu	Untreated	21	1
MMTV-Neu	Untreated	21	1
MMTV-Neu	Untreated	21	1
MMTV-Neu	Untreated	27	1
MMTV-Neu	Untreated	28	1
MMTV-Neu	Untreated	28	1
MMTV-Neu	Untreated	28	1
MMTV-Neu	Untreated	29	1
MMTV-Neu	Untreated	29	1
MMTV-Neu	Untreated	29	1
MMTV-Neu	Untreated	29	1
MMTV-Neu	Untreated	29	1
MMTV-Neu	Untreated	34	1
MMTV-Neu	Untreated	35	1
MMTV-Neu	Untreated	35	1
MMTV-Neu	Untreated	35	1
MMTV-Neu	Untreated	38	1
MMTV-Neu	Untreated	38	1
MMTV-Neu	Untreated	39	1
MMTV-Neu	Untreated	39	1
MMTV-Neu	Untreated	42	1
MMTV-Neu	Untreated	42	1
MMTV-Neu	Untreated	43	1
MMTV-Neu	Untreated	48	1
MMTV-Neu	Untreated	49	1
MMTV-Neu	Untreated	49	1
MMTV-Neu	Untreated	56	1
MMTV-Neu	Untreated	59	1
MMTV-Neu	Untreated	65	1
MMTV-PyMT	Untreated	17	1
MMTV-PyMT	Untreated	17	1
MMTV-PyMT	Untreated	17	1
MMTV-PyMT	Untreated	18	1
MMTV-PyMT	Untreated	21	1
MMTV-PyMT	Untreated	21	1
MMTV-PyMT	Untreated	21	1
MMTV-PyMT	Untreated	22	1
MMTV-PyMT	Untreated	22	1
MMTV-PyMT	Untreated	24	1
MMTV-PyMT	Untreated	24	1
MMTV-PyMT	Untreated	26	1
MMTV-PyMT	Untreated	26	1
MMTV-PyMT	Untreated	26	1
MMTV-PyMT	Untreated	28	1
MMTV-PyMT	Untreated	28	1
MMTV-PyMT	Untreated	28	1
MMTV-PyMT	Untreated	28	1
MMTV-PyMT	Untreated	28	1
MMTV-PyMT	Untreated	29	1
MMTV-PyMT	Untreated	29	1
MMTV-PyMT	Untreated	31	1
MMTV-PyMT	Untreated	31	1
MMTV-PyMT	Untreated	35	1
MMTV-PyMT	Untreated	35	1
MMTV-PyMT	Untreated	37	1
MMTV-PyMT	Untreated	37	1
MMTV-PyMT	Untreated	39	1
MMTV-PyMT	Untreated	39	1
p53RB-426	Untreated	8	1
p53RB-426	Untreated	9	1
p53RB-426	Untreated	9	1
p53RB-426	Untreated	9	1
p53RB-426	Untreated	11	1
p53RB-426	Untreated	11	1
p53RB-426	Untreated	12	1
p53RB-624	Untreated	14	1
p53RB-624	Untreated	14	1
p53RB-624	Untreated	14	1
p53RB-624	Untreated	14	1
p53RB-624	Untreated	14	1
p53RB-624	Untreated	17	1
p53RB-624	Untreated	17	1
p53RB-626	Untreated	10	1
p53RB-626	Untreated	10	1
p53RB-626	Untreated	10	1
p53RB-626	Untreated	10	1
p53RB-626	Untreated	10	1
p53RB-626	Untreated	10	1
p53RB-626	Untreated	10	1
p53RB-626	Untreated	10	1
p53RB-626	Untreated	10	1
p53RB-626	Untreated	10	1
p53RB-626	Untreated	10	1
p53RB-626	Untreated	11	1
p53RB-626	Untreated	12	1
p53RB-626	Untreated	12	1
p53RB-626	Untreated	12	1
p53RB-626	Untreated	12	1
p53RB-626	Untreated	13	1
p53RB-626	Untreated	13	1
p53RB-626	Untreated	14	1
p53RB-626	Untreated	14	1
p53RB-626	Untreated	15	1
p53RB-626	Untreated	15	1
p53RB-626	Untreated	15	1
p53RB-626	Untreated	15	1
p53RB-626	Untreated	16	1
p53RB-626	Untreated	16	1
T11	Untreated	9	1
T11	Untreated	10	1
T11	Untreated	10	1
T11	Untreated	11	1
T11	Untreated	11	1
T11	Untreated	11	1
T11	Untreated	11	1
T11	Untreated	11	1
T11	Untreated	13	1
T11	Untreated	13	1
T11	Untreated	13	1
T11	Untreated	13	1
T11	Untreated	13	1
T11	Untreated	14	1
T11	Untreated	14	1
T11	Untreated	14	1
T11	Untreated	14	1
T11	Untreated	14	1
T11	Untreated	14	1
T11	Untreated	14	1
T11	Untreated	16	1
T11	Untreated	16	1
T11	Untreated	16	1
T11	Untreated	16	1
T11	Untreated	16	1
T11	Untreated	17	1
T11	Untreated	17	1
T11	Untreated	17	1
T11	Untreated	17	1
T11	Untreated	18	1
T11	Untreated	18	1
T11	Untreated	20	1
T11	Untreated	20	1
T11-APOBEC	Untreated	9	1
T11-APOBEC	Untreated	9	1
T11-APOBEC	Untreated	9	1
T11-APOBEC	Untreated	9	1
T11-APOBEC	Untreated	9	1
T11-APOBEC	Untreated	9	1
T11-APOBEC	Untreated	9	1
T11-APOBEC	Untreated	11	1
T11-APOBEC	Untreated	11	1
T11-APOBEC	Untreated	12	1
T11-APOBEC	Untreated	13	1
T11-APOBEC	Untreated	13	1
T11-APOBEC	Untreated	13	1
T11-APOBEC	Untreated	13	1
T11-APOBEC	Untreated	14	1
T11-APOBEC	Untreated	14	1
T11-APOBEC	Untreated	14	1
T11-APOBEC	Untreated	15	1
T11-APOBEC	Untreated	15	1
T11-APOBEC	Untreated	15	1
T11-APOBEC	Untreated	16	1
T11-APOBEC	Untreated	16	1
T11-APOBEC	Untreated	16	1
T11-APOBEC	Untreated	16	1
T11-APOBEC	Untreated	16	1
T11-APOBEC	Untreated	17	1
T11-APOBEC	Untreated	18	1
T11-APOBEC	Untreated	18	1
T11-APOBEC	Untreated	18	1
T11-APOBEC	Untreated	18	1
T11-APOBEC	Untreated	18	1
T11-APOBEC	Untreated	18	1
T11-APOBEC	Untreated	21	1
T11-APOBEC	Untreated	21	1
T11-APOBEC	Untreated	21	1
T11-APOBEC	Untreated	23	1
T11-APOBEC	Untreated	26	1
T11-UV	Untreated	7	1
T11-UV	Untreated	10	1
T11-UV	Untreated	10	1
T11-UV	Untreated	11	1
T11-UV	Untreated	11	1
T11-UV	Untreated	11	1
T11-UV	Untreated	11	1
T11-UV	Untreated	14	1
T11-UV	Untreated	14	1
T11-UV	Untreated	14	1
T11-UV	Untreated	16	1
T11-UV	Untreated	18	1
T12	Untreated	19	1
T12	Untreated	19	1
T12	Untreated	19	1
T12	Untreated	21	1
T12	Untreated	21	1
T12	Untreated	22	1
T12	Untreated	23	1
T12	Untreated	24	1
T12	Untreated	24	1
T12	Untreated	24	1
T12	Untreated	24	1
T12	Untreated	24	1
T12	Untreated	24	1
T12	Untreated	24	1
T12	Untreated	25	1
T12	Untreated	26	1
T12	Untreated	28	1
